# Characterizing mitochondrial copy number variation and PCR amplification bias as sources of quantitative constraints in DNA metabarcoding

**DOI:** 10.64898/2026.04.07.716896

**Authors:** Lisa Wolany, Kevin Klinkenborg, Florian Leese, Dominik Buchner

## Abstract

DNA metabarcoding is a central tool in biodiversity research and monitoring, producing detailed taxa lists with comparatively little time and effort. One of its limitations, however, is the lack of quantitative data on biomass or abundance. This limitation has two main reasons: 1) DNA template copy number variation and 2) primer-induced PCR amplification bias. Many metabarcoding markers are mitochondrial and mitochondrial DNA copy numbers vary in animal tissues, potentially decoupling sequence counts from biomass. Additionally, primer mismatches can lead to taxon-specific amplification biases, for which PCR cycle calibration has been proposed as a solution. To mechanistically study both effects, we constructed and analyzed mock communities of different arthropod species. We combined digital PCR and COI metabarcoding to quantify relationships between biomass, mitochondrial copy number, and metabarcoding reads. Mitochondrial DNA copy numbers per biomass varied strongly within and among the different taxa. Metabarcoding reads did not reflect input mitochondrial DNA copies without a correction. Attempts to correct for amplification bias via PCR cycle calibration failed as read proportions remained stable across cycles. We therefore mathematically derived an approach to estimate relative amplification bias and initial mitochondrial DNA copy numbers in a sample based on a non-exponential amplification bias model and demonstrate its applicability. Still, the detected high variation in mitochondrial copy numbers and derived prerequisites necessary to calculate amplification efficiencies and mitochondrial copy numbers limit the practical application. Our study highlights fundamental constraints of quantitative metabarcoding and underscores the need for additional methodological approaches for quantitative insights while delivering essential conceptual insights.
