## Supplementary material for "Characterizing mitochondrial copy number variation and PCR amplification bias as sources of quantitative constraints in DNA metabarcoding": Overview of the supporting information

### Sheet: Tabelle1
#	name	description
1	supporting information 1	community and biomass data
2	supporting information 2	ddPCR assay information
3	supporting information 3	qPCR assay validation data
4	supporting information 4	qPCR assay validation heatmap
5	supporting information 5	dPCR raw data
6	supporting information 6	raw pipeline output
7	supporting information 7	aliquot consistency of relative read proportions
8	supporting information 8	replicate consistency of relative mtDNA copy numbers
9	supporting information 9	full data table - relative reads, ddPCR copy numbers, and biomass proportions for all samples, primers, and cycle counts
10	supporting information 10	python analysis script
11	supporting information 11	over-, concordant, and underrepresentation counts per insect order
12	supporting information 12	stacked barplots of community compotision, fwh2, c = 20
13	supporting information 13	stacked barplots of community compotision, BF3, c = 20
14	supporting information 14	read proportions across PCR cycle counts - fwh2
15	supporting information 15	cycle calibration results - fwh2
16	supporting information 16	primer replacement theory scheme
17	supporting information 17	detailed mathematical derivation
18	supporting information 18	predicted vs. Observed scatter plots per cycle count - cycle-dependent and constant bias model
19	supporting information 19	extended SI 15 table including all E values for both bias models
