## Supporting information 1 for "Characterizing mitochondrial copy number variation and PCR amplification bias as sources of quantitative constraints in DNA metabarcoding"

### Sheet: Sheet1
sample	order	relative target share	biomass [mg]	total biomass [mg]	relative biomass
1	Amphipoda	0.2	4.6	23.9	0.1925
1	Blattodea	0.8	19.3	23.9	0.8075
2	Amphipoda	0.4	6.5	17.3	0.3757
2	Blattodea	0.6	10.8	17.3	0.6243
3	Amphipoda	0.6	15.7	25.2	0.623
3	Blattodea	0.4	9.5	25.2	0.377
4	Amphipoda	0.8	21.5	27.1	0.7934
4	Blattodea	0.2	5.6	27.1	0.2066
5	Amphipoda	0.2	4	23.1	0.1732
5	Diptera	0.8	19.1	23.1	0.8268
6	Amphipoda	0.4	9.8	25.8	0.3798
6	Diptera	0.6	16	25.8	0.6202
7	Amphipoda	0.6	15.3	26.5	0.5774
7	Diptera	0.4	11.2	26.5	0.4226
8	Amphipoda	0.8	16.3	20.8	0.7837
8	Diptera	0.2	4.5	20.8	0.2163
9	Amphipoda	0.2	18.1	83.5	0.2168
9	Lepidoptera	0.8	65.4	83.5	0.7832
10	Amphipoda	0.4	26.3	73.3	0.3588
10	Lepidoptera	0.6	47	73.3	0.6412
11	Amphipoda	0.6	50.2	91.5	0.5486
11	Lepidoptera	0.4	41.3	91.5	0.4514
12	Amphipoda	0.8	129.3	167	0.7743
12	Lepidoptera	0.2	37.7	167	0.2257
13	Amphipoda	0.2	5.8	28.8	0.2014
13	Hymenoptera	0.8	23	28.8	0.7986
14	Amphipoda	0.4	6.2	17.9	0.3464
14	Hymenoptera	0.6	11.7	17.9	0.6536
15	Amphipoda	0.6	8.8	14.8	0.5946
15	Hymenoptera	0.4	6	14.8	0.4054
16	Amphipoda	0.8	15	19.2	0.7812
16	Hymenoptera	0.2	4.2	19.2	0.2188
17	Blattodea	0.2	8.4	41.2	0.2039
17	Diptera	0.8	32.8	41.2	0.7961
18	Blattodea	0.4	10.5	27.9	0.3763
18	Diptera	0.6	17.4	27.9	0.6237
19	Blattodea	0.6	18.4	29.7	0.6195
19	Diptera	0.4	11.3	29.7	0.3805
21	Blattodea	0.2	18.9	103.5	0.1826
21	Lepidoptera	0.8	84.6	103.5	0.8174
22	Blattodea	0.4	41.6	103.7	0.4012
22	Lepidoptera	0.6	62.1	103.7	0.5988
23	Blattodea	0.6	51.1	83.5	0.612
23	Lepidoptera	0.4	32.4	83.5	0.388
24	Blattodea	0.8	137.6	175.9	0.7823
24	Lepidoptera	0.2	38.3	175.9	0.2177
25	Blattodea	0.2	6.7	29.7	0.2256
25	Hymenoptera	0.8	23	29.7	0.7744
27	Blattodea	0.6	16.6	26.8	0.6194
27	Hymenoptera	0.4	10.2	26.8	0.3806
28	Blattodea	0.8	12.3	15.3	0.8039
28	Hymenoptera	0.2	3	15.3	0.1961
29	Diptera	0.2	22.7	110.6	0.2052
29	Lepidoptera	0.8	87.9	110.6	0.7948
30	Diptera	0.4	45.6	126.2	0.3613
30	Lepidoptera	0.6	80.6	126.2	0.6387
31	Diptera	0.6	85	156.5	0.5431
31	Lepidoptera	0.4	71.5	156.5	0.4569
32	Diptera	0.8	175.3	223.4	0.7847
32	Lepidoptera	0.2	48.1	223.4	0.2153
33	Diptera	0.2	4.2	18.9	0.2222
33	Hymenoptera	0.8	14.7	18.9	0.7778
34	Diptera	0.4	5.7	16.7	0.3413
34	Hymenoptera	0.6	11	16.7	0.6587
35	Diptera	0.6	6.5	11	0.5909
35	Hymenoptera	0.4	4.5	11	0.4091
36	Diptera	0.8	6.9	8.5	0.8118
36	Hymenoptera	0.2	1.6	8.5	0.1882
37	Lepidoptera	0.2	27.2	121.7	0.2235
37	Hymenoptera	0.8	94.5	121.7	0.7765
38	Lepidoptera	0.4	31.2	80.2	0.389
38	Hymenoptera	0.6	49	80.2	0.611
39	Lepidoptera	0.6	37.2	62.2	0.5981
39	Hymenoptera	0.4	25	62.2	0.4019
40	Lepidoptera	0.8	40.4	49.3	0.8195
40	Hymenoptera	0.2	8.9	49.3	0.1805
41	Amphipoda	0.1	5.1	50.7	0.1006
41	Blattodea	0.45	23.4	50.7	0.4615
41	Diptera	0.45	22.2	50.7	0.4379
42	Amphipoda	0.3	21.1	71.2	0.2963
42	Blattodea	0.35	24.7	71.2	0.3469
42	Diptera	0.35	25.4	71.2	0.3567
43	Amphipoda	0.5	16.2	31.3	0.5176
43	Blattodea	0.25	7.4	31.3	0.2364
43	Diptera	0.25	7.7	31.3	0.246
44	Amphipoda	0.7	29.4	43	0.6837
44	Blattodea	0.15	6.9	43	0.1605
44	Diptera	0.15	6.7	43	0.1558
45	Amphipoda	0.9	127.2	141.8	0.897
45	Blattodea	0.05	7.3	141.8	0.0515
45	Diptera	0.05	7.3	141.8	0.0515
46	Amphipoda	0.1	12.7	147.9	0.0859
46	Blattodea	0.45	69.2	147.9	0.4679
46	Lepidoptera	0.45	66	147.9	0.4462
47	Amphipoda	0.3	36.2	125.1	0.2894
47	Blattodea	0.35	44.5	125.1	0.3557
47	Lepidoptera	0.35	44.4	125.1	0.3549
48	Amphipoda	0.5	83.1	165.6	0.5018
48	Blattodea	0.25	41.2	165.6	0.2488
48	Lepidoptera	0.25	41.3	165.6	0.2494
51	Amphipoda	0.1	1.9	18.2	0.1044
51	Blattodea	0.45	8.1	18.2	0.4451
51	Hymenoptera	0.45	8.2	18.2	0.4505
52	Amphipoda	0.3	6.3	22.2	0.2838
52	Blattodea	0.35	7.9	22.2	0.3559
52	Hymenoptera	0.35	8	22.2	0.3604
53	Amphipoda	0.5	13.5	27.2	0.4963
53	Blattodea	0.25	7	27.2	0.2574
53	Hymenoptera	0.25	6.7	27.2	0.2463
54	Amphipoda	0.7	35.4	51.2	0.6914
54	Blattodea	0.15	8	51.2	0.1562
54	Hymenoptera	0.15	7.8	51.2	0.1523
55	Amphipoda	0.9	87.6	98.4	0.8902
55	Blattodea	0.05	5.5	98.4	0.0559
55	Hymenoptera	0.05	5.3	98.4	0.0539
56	Amphipoda	0.1	40.3	359	0.1123
56	Diptera	0.45	158.2	359	0.4407
56	Lepidoptera	0.45	160.5	359	0.4471
57	Amphipoda	0.3	30.3	114.1	0.2656
57	Diptera	0.35	42	114.1	0.3681
57	Lepidoptera	0.35	41.8	114.1	0.3663
58	Amphipoda	0.5	89.8	184	0.488
58	Diptera	0.25	47.2	184	0.2565
58	Lepidoptera	0.25	47	184	0.2554
61	Amphipoda	0.1	1.5	16.1	0.0932
61	Diptera	0.45	7.4	16.1	0.4596
61	Hymenoptera	0.45	7.2	16.1	0.4472
62	Amphipoda	0.3	3.7	13	0.2846
62	Diptera	0.35	4.8	13	0.3692
62	Hymenoptera	0.35	4.5	13	0.3462
64	Amphipoda	0.7	19.6	27.5	0.7127
64	Diptera	0.15	4	27.5	0.1455
64	Hymenoptera	0.15	3.9	27.5	0.1418
65	Amphipoda	0.9	52.9	59.4	0.8906
65	Diptera	0.05	3.2	59.4	0.0539
65	Hymenoptera	0.05	3.3	59.4	0.0556
66	Amphipoda	0.1	10.9	110	0.0991
66	Lepidoptera	0.45	49.6	110	0.4509
66	Hymenoptera	0.45	49.5	110	0.45
67	Amphipoda	0.3	38.9	147.8	0.2632
67	Lepidoptera	0.35	54.3	147.8	0.3674
67	Hymenoptera	0.35	54.6	147.8	0.3694
71	Blattodea	0.1	11.9	132	0.0902
71	Diptera	0.45	60.1	132	0.4553
71	Lepidoptera	0.45	60	132	0.4545
72	Blattodea	0.3	49.4	174	0.2839
72	Diptera	0.35	62.3	174	0.358
72	Lepidoptera	0.35	62.3	174	0.358
73	Blattodea	0.5	95.8	197.5	0.4851
73	Diptera	0.25	50.9	197.5	0.2577
73	Lepidoptera	0.25	50.8	197.5	0.2572
74	Blattodea	0.7	190.9	286.4	0.6666
74	Diptera	0.15	48	286.4	0.1676
74	Lepidoptera	0.15	47.5	286.4	0.1659
75	Blattodea	0.9	699.6	788.3	0.8875
75	Diptera	0.05	44.1	788.3	0.0559
75	Lepidoptera	0.05	44.6	788.3	0.0566
76	Blattodea	0.1	4.4	40	0.11
76	Diptera	0.45	17.7	40	0.4425
76	Hymenoptera	0.45	17.9	40	0.4475
77	Blattodea	0.3	10	34.2	0.2924
77	Diptera	0.35	12.1	34.2	0.3538
77	Hymenoptera	0.35	12.1	34.2	0.3538
78	Blattodea	0.5	11.8	23.8	0.4958
78	Diptera	0.25	6	23.8	0.2521
78	Hymenoptera	0.25	6	23.8	0.2521
79	Blattodea	0.7	21.4	31.4	0.6815
79	Diptera	0.15	5	31.4	0.1592
79	Hymenoptera	0.15	5	31.4	0.1592
80	Blattodea	0.9	61.1	68.9	0.8868
80	Diptera	0.05	3.9	68.9	0.0566
80	Hymenoptera	0.05	3.9	68.9	0.0566
81	Blattodea	0.1	10.6	97.5	0.1087
81	Lepidoptera	0.45	43.4	97.5	0.4451
81	Hymenoptera	0.45	43.5	97.5	0.4462
82	Blattodea	0.3	40	129.8	0.3082
82	Lepidoptera	0.35	44.9	129.8	0.3459
82	Hymenoptera	0.35	44.9	129.8	0.3459
84	Blattodea	0.7	202.5	296.1	0.6839
84	Lepidoptera	0.15	46.3	296.1	0.1564
84	Hymenoptera	0.15	47.3	296.1	0.1597
85	Blattodea	0.9	667.6	749.4	0.8908
85	Lepidoptera	0.05	40.6	749.4	0.0542
85	Hymenoptera	0.05	41.2	749.4	0.055
86	Diptera	0.1	10.8	111.6	0.0968
86	Lepidoptera	0.45	50.4	111.6	0.4516
86	Hymenoptera	0.45	50.4	111.6	0.4516
87	Diptera	0.3	42.2	141.9	0.2974
87	Lepidoptera	0.35	49.7	141.9	0.3502
87	Hymenoptera	0.35	50	141.9	0.3524
90	Diptera	0.9	674.9	760.4	0.8876
90	Lepidoptera	0.05	42.9	760.4	0.0564
90	Hymenoptera	0.05	42.6	760.4	0.056
91	Amphipoda	0.25	38.6	154.6	0.2497
91	Blattodea	0.25	38.8	154.6	0.251
91	Diptera	0.25	38.6	154.6	0.2497
91	Lepidoptera	0.25	38.6	154.6	0.2497
94	Amphipoda	0.25	36.3	145.2	0.25
94	Diptera	0.25	36.7	145.2	0.2528
94	Lepidoptera	0.25	36.5	145.2	0.2514
94	Hymenoptera	0.25	35.7	145.2	0.2459
95	Blattodea	0.25	35.8	142.4	0.2514
95	Diptera	0.25	35.5	142.4	0.2493
95	Lepidoptera	0.25	35.5	142.4	0.2493
95	Hymenoptera	0.25	35.6	142.4	0.25
96	Amphipoda	0.2	35.4	177.5	0.1994
96	Blattodea	0.2	35.6	177.5	0.2006
96	Diptera	0.2	35.5	177.5	0.2
96	Lepidoptera	0.2	35.3	177.5	0.1989
96	Hymenoptera	0.2	35.7	177.5	0.2011
