## Supporting information 2 for "Characterizing mitochondrial copy number variation and PCR amplification bias as sources of quantitative constraints in DNA metabarcoding"

### Sheet: Tabelle1
order	species	forward primer	probe	reverse primer	amplicon start	amplicon end	amplicon length	amplicon sequence	reference sequence
Amphipoda	Gammarus sp.	GGCTTGTAGAAAGGGGAGTC	[FAM] ACAGAGGGGGTGCGGTAGACTTGGCT [TAM]	GCGCCTAAGATAGAGGAAGC	231	365	135	GGCTTGTAGAAAGGGGAGTCGGTACAGGTTGGACTGTCTACCCCCCGCTAGCGGGGGCAGTAGCCCACAGAGGGGGTGCGGTAGACTTGGCTATTTTTCTCTACACCTGGCTGGTGCTTCCTCTATCTTAGGCGC	GAGCTGAGAGCCCCCGGTAACCTAATTGGAGATGACCAACTATATAATGTTATAGTCACAGCTCATGCCTTTGTTATAATTTTCTTCATAGTGATACCTATTATAATCGGCGGGTTCGGCAATTGACTCGTCCCGCTAATATTAGGTTCGCCGGACATGGCCTTCCCTCGAATAAACAATATGAGATTTTGACTGTTACCTCCTTCGCTTACTCTTCTCTTAATAAGAGGGCTTGTAGAAAGGGGAGTCGGTACAGGTTGGACTGTCTACCCCCCGCTAGCGGGGGCAGTAGCCCACAGAGGGGGTGCGGTAGACTTGGCTATTTTTTCTCTACACCTGGCTGGTGCTTCCTCTATCTTAGGCGCTATCAATTTTATCTCCACAGTTTTAAATATACGG…
Diptera	Hermetia illucens	GAGCAGGAACCGGTTGAAC	[FAM] CCCCCTTAGCCGCTGGTATTGCCCA [TAM]	AATCCCGGCTAAATGAAGGG	303	405	104	GAGCAGGAACCGGTTGAACTGTCTACCCCCCCTTAGCCGCTGGTATTGCCCATAGAGGRGCTTCAGTTGAYCTAGCTATTTTTTCCCTTCATTTAGCCGGGATT	TCTTTGGRGCCTGAGCTGGTATAGTAGGAACTTCTTTAAGAATCCTTATTCGAGCCGAATTAGGTCACCCAGGAGCTTTAATTGGAGATGACCAAATTTATAACGTAATTGTTACTGCCCATGCTTTTGTAATAATTTTCTTTATAGTTATACCAATTATAATTGGTGGATTTGGTAATTGACTTGTTCCCCTGATATTAGGAGCCCCTGATATAGCTTTCCCACGAATAAATAAYATAAGTTTCTGGCTACTTCCCCCCTCTCTYACTCTTTTATTAGCATCTTCTATAGTAGATGCTGGAGCAGGAACCGGTTGAACTGTCTACCCCCCCTTAGCCGCTGGTATTGCCCATAGAGGRGCTTCAGTTGAYCTAGCTATTTTTTCCCTTCATTTAGCCG…
Lepidoptera	Galleria mellonella	GGATTTGGAAATTGATTAGTTCCCC	[FAM] AGC CCC TGA CAT AGC TTT CCC CCG ACTT [TAM]	TCCTGTTCCTGCTCCATTTTC	199	346	147	GGATTTGGAAATTGATTAGTTCCCCTAATATTAGGAGCCCCTGACATAGCTTTCCCCCGACTTAATAATATAAGTTTTTGATTATTACCTCCTTCTCTTACTTTATTAATTTTTAGAAGAATTGTTGAAAATGGAGCAGGAACAGGA	AATCATAAAGATATTGGTACTTTATATTTTATTTTTGGAATTTGATCAGGAATAGTTGGAACTTCCCTAAGATTATTAATTCGAGCTGAACTTGGTAATCCTGGYTCTCTTATTGGAGATGATCAAATTTATAATACTATTGTTACAGGTCATGCCTTTATTATAATTTTTTTTATAGTAATACCTATTATAATTGGTGGATTTGGAAATTGATTAGTTCCMCTAATATTAGGAGCCCCTGACATAGCTTTCCCCCGACTTAATAATATAAGTTTTTGATTATTACCTCCTTCTCTTACTTTATTAATTTTTAGAAGAATTGTTGAAAATGGAGCAGGAACAGGATGAACAGTTTATCCACCTTTATCTTCTAATATTGCCCATAGAGGTAGATCTGTA…
Blattodea	Blaptica dubia	GGTGGATTTGGTAATTGGTTAGTACC	[FAM] AGG AGC GCC AGA TAT AGC ATT CCC TCGAA [TAM]	ATGGAGGGTAAACCGTTCATCC	179	347	169	GGTGGATTTGGTAATTGGTTAGTACCTTTAATATTAGGAGCGCCAGATATAGCATTCCCTCGAATAAATAATATAAGATTTTGACTCCTACCACCCTCACTAACTCTTCTATTAGCAAGAAGAATAGTAGAAAGAGGAGCAGGTACTGGATGAACGGTTTACCCTCCAT	AACTCTTTACTTTATTTTTGGAGCATGAGCAGGAATAGTAGGGACTTCATTAAGAATACTGATCCGAGTTGAATTAAACCAACCTGGATCTCTCATTGGAGATGATCAAATCTATAACGTTATTGTTACTGCCCATGCTTTCATCATAATTTTTTTTATAGTGATACCTATTTTAATTGGTGGATTTGGTAATTGGTTAGTACCTTTAATATTAGGAGCGCCAGATATAGCATTCCCTCGAATAAATAATATAAGATTTTGACTCCTACCACCCTCACTAACTCTTCTATTAGCAAGAAGAATAGTAGAAAGAGGAGCAGGTACTGGATGAACGGTTTACCCTCCATTAGCTAGAAGAGTTGCACATGCTGGTGCATCAGTAGACCTAGCTATTTTTTC…
Hymenoptera	Acromyrmex sp.	TTGACGATATTCCTGCGATG	[FAM] AGTCCATCCTGCCCCAGTACCCA [TAM]	CTCCTACCCCCATCCTTAAC	184	347	163	CTCCTACCCCCATCCTTAACTTTACTTATTTTAAGAAACTTTCTTTATTTGGGTACTGGGGCAGGATGGACTCTTTACCCCCCACTTACTTCCAATATTTTTCATAGAGGTCCATCAATTGATTTAACTATTTTTTCTCTCCACATCGCAGGAATATCGTCAA	TCTGCAATAAGTATATTAATTCGTTTAGAACTAGGATCATGTGGCAACCTTATTAATAATGATCAAATTTATAATTCTATTATTACTAATCATGCTTTTATCATAATTTTTTTTATAGTTATACCTTTCATAATTGGAGGATTTGGAAACTTTCTTGTCCCTCTTATACTTGGATCTCCGGATATAGCTTACCCTCGTATAAATAATATAAGATTTTGACTCCTACCCCCATCCTTAACTTTACTTATTTTAAGAAACTTTCTTTATTTGGGTACTGGGGCAGGATGGACTCTTTACCCCCCACTTACTTCCAATATTTTTCATAGAGGTCCATCAATTGATTTAACTATTTTTTCTCTCCACATCGCAGGAATATCGTCAATTTTAGGAGCAATTAAC…
