## Supporting information 3 for "Characterizing mitochondrial copy number variation and PCR amplification bias as sources of quantitative constraints in DNA metabarcoding"

### Sheet: Sheet1
sample	replicate	Target Name	CT	Amp Status	result	expected	state
1	A	Amphipoda	27.5979	Amp	positive	positive	0
1	A	Diptera	38.2451	No Amp	negative	negative	1
1	A	Lepidoptera	6.40552	Inconclusive	negative	negative	1
1	A	Blattodea	25.0992	Amp	positive	positive	0
1	A	Hymenoptera	Undetermined	No Amp	negative	negative	1
1	B	Amphipoda	27.6389	Amp	positive	positive	0
1	B	Diptera	Undetermined	No Amp	negative	negative	1
1	B	Lepidoptera	Undetermined	No Amp	negative	negative	1
1	B	Blattodea	24.795	Amp	positive	positive	0
1	B	Hymenoptera	Undetermined	No Amp	negative	negative	1
2	A	Amphipoda	25.732	Amp	positive	positive	0
2	A	Diptera	Undetermined	No Amp	negative	negative	1
2	A	Lepidoptera	Undetermined	No Amp	negative	negative	1
2	A	Blattodea	23.103	Amp	positive	positive	0
2	A	Hymenoptera	Undetermined	No Amp	negative	negative	1
2	B	Amphipoda	26.1429	Amp	positive	positive	0
2	B	Diptera	Undetermined	No Amp	negative	negative	1
2	B	Lepidoptera	Undetermined	No Amp	negative	negative	1
2	B	Blattodea	24.0638	Amp	positive	positive	0
2	B	Hymenoptera	Undetermined	No Amp	negative	negative	1
3	A	Amphipoda	27.9789	Amp	positive	positive	0
3	A	Diptera	35.5453	Inconclusive	negative	negative	1
3	A	Lepidoptera	Undetermined	No Amp	negative	negative	1
3	A	Blattodea	24.5513	Amp	positive	positive	0
3	A	Hymenoptera	Undetermined	No Amp	negative	negative	1
3	B	Amphipoda	28.3846	Amp	positive	positive	0
3	B	Diptera	Undetermined	No Amp	negative	negative	1
3	B	Lepidoptera	39.5786	Inconclusive	negative	negative	1
3	B	Blattodea	27.0849	Amp	positive	positive	0
3	B	Hymenoptera	Undetermined	No Amp	negative	negative	1
4	A	Amphipoda	27.0038	Amp	positive	positive	0
4	A	Diptera	Undetermined	No Amp	negative	negative	1
4	A	Lepidoptera	Undetermined	No Amp	negative	negative	1
4	A	Blattodea	25.8945	Amp	positive	positive	0
4	A	Hymenoptera	Undetermined	No Amp	negative	negative	1
4	B	Amphipoda	27.2557	Amp	positive	positive	0
4	B	Diptera	Undetermined	No Amp	negative	negative	1
4	B	Lepidoptera	7.2924	Inconclusive	negative	negative	1
4	B	Blattodea	25.2311	Amp	positive	positive	0
4	B	Hymenoptera	Undetermined	No Amp	negative	negative	1
5	A	Amphipoda	28.0187	Amp	positive	positive	0
5	A	Diptera	21.5027	Amp	positive	positive	0
5	A	Lepidoptera	Undetermined	No Amp	negative	negative	1
5	A	Blattodea	Undetermined	No Amp	negative	negative	1
5	A	Hymenoptera	Undetermined	No Amp	negative	negative	1
5	B	Amphipoda	28.9703	Amp	positive	positive	0
5	B	Diptera	24.3869	Amp	positive	positive	0
5	B	Lepidoptera	Undetermined	No Amp	negative	negative	1
5	B	Blattodea	Undetermined	No Amp	negative	negative	1
5	B	Hymenoptera	Undetermined	No Amp	negative	negative	1
6	A	Amphipoda	25.6959	Amp	positive	positive	0
6	A	Diptera	21.4505	Amp	positive	positive	0
6	A	Lepidoptera	Undetermined	Inconclusive	negative	negative	1
6	A	Blattodea	Undetermined	No Amp	negative	negative	1
6	A	Hymenoptera	Undetermined	No Amp	negative	negative	1
6	B	Amphipoda	26.2913	Amp	positive	positive	0
6	B	Diptera	24.4994	Amp	positive	positive	0
6	B	Lepidoptera	Undetermined	No Amp	negative	negative	1
6	B	Blattodea	Undetermined	No Amp	negative	negative	1
6	B	Hymenoptera	Undetermined	No Amp	negative	negative	1
7	A	Amphipoda	26.1754	Amp	positive	positive	0
7	A	Diptera	22.588	Amp	positive	positive	0
7	A	Lepidoptera	Undetermined	No Amp	negative	negative	1
7	A	Blattodea	11.8198	No Amp	negative	negative	1
7	A	Hymenoptera	Undetermined	No Amp	negative	negative	1
7	B	Amphipoda	26.7334	Amp	positive	positive	0
7	B	Diptera	24.9157	Amp	positive	positive	0
7	B	Lepidoptera	Undetermined	No Amp	negative	negative	1
7	B	Blattodea	Undetermined	No Amp	negative	negative	1
7	B	Hymenoptera	Undetermined	Inconclusive	negative	negative	1
8	A	Amphipoda	26.2837	Amp	positive	positive	0
8	A	Diptera	24.1516	Amp	positive	positive	0
8	A	Lepidoptera	Undetermined	No Amp	negative	negative	1
8	A	Blattodea	Undetermined	No Amp	negative	negative	1
8	A	Hymenoptera	Undetermined	No Amp	negative	negative	1
8	B	Amphipoda	26.6401	Amp	positive	positive	0
8	B	Diptera	26.2814	Amp	positive	positive	0
8	B	Lepidoptera	Undetermined	No Amp	negative	negative	1
8	B	Blattodea	Undetermined	Inconclusive	negative	negative	1
8	B	Hymenoptera	Undetermined	No Amp	negative	negative	1
9	A	Amphipoda	26.0131	Amp	positive	positive	0
9	A	Diptera	33.5969	No Amp	negative	negative	1
9	A	Lepidoptera	23.081	Amp	positive	positive	0
9	A	Blattodea	30.6143	No Amp	negative	negative	1
9	A	Hymenoptera	Undetermined	No Amp	negative	negative	1
9	B	Amphipoda	26.2473	Amp	positive	positive	0
9	B	Diptera	Undetermined	No Amp	negative	negative	1
9	B	Lepidoptera	22.8373	Amp	positive	positive	0
9	B	Blattodea	28.6062	Inconclusive	negative	negative	1
9	B	Hymenoptera	Undetermined	No Amp	negative	negative	1
10	A	Amphipoda	25.1704	Amp	positive	positive	0
10	A	Diptera	35.7798	No Amp	negative	negative	1
10	A	Lepidoptera	25.0161	Amp	positive	positive	0
10	A	Blattodea	Undetermined	No Amp	negative	negative	1
10	A	Hymenoptera	Undetermined	No Amp	negative	negative	1
10	B	Amphipoda	25.1544	Amp	positive	positive	0
10	B	Diptera	Undetermined	No Amp	negative	negative	1
10	B	Lepidoptera	22.5648	Amp	positive	positive	0
10	B	Blattodea	Undetermined	No Amp	negative	negative	1
10	B	Hymenoptera	Undetermined	No Amp	negative	negative	1
11	A	Amphipoda	25.0164	Amp	positive	positive	0
11	A	Diptera	Undetermined	Inconclusive	negative	negative	1
11	A	Lepidoptera	23.2667	Amp	positive	positive	0
11	A	Blattodea	16.6906	No Amp	negative	negative	1
11	A	Hymenoptera	Undetermined	No Amp	negative	negative	1
11	B	Amphipoda	25.6422	Amp	positive	positive	0
11	B	Diptera	Undetermined	No Amp	negative	negative	1
11	B	Lepidoptera	23.1206	Amp	positive	positive	0
11	B	Blattodea	Undetermined	No Amp	negative	negative	1
11	B	Hymenoptera	Undetermined	No Amp	negative	negative	1
12	A	Amphipoda	24.4765	Amp	positive	positive	0
12	A	Diptera	Undetermined	No Amp	negative	negative	1
12	A	Lepidoptera	24.0839	Amp	positive	positive	0
12	A	Blattodea	Undetermined	No Amp	negative	negative	1
12	A	Hymenoptera	Undetermined	No Amp	negative	negative	1
12	B	Amphipoda	24.9137	Amp	positive	positive	0
12	B	Diptera	Undetermined	No Amp	negative	negative	1
12	B	Lepidoptera	24.3854	Amp	positive	positive	0
12	B	Blattodea	Undetermined	No Amp	negative	negative	1
12	B	Hymenoptera	Undetermined	No Amp	negative	negative	1
13	A	Amphipoda	27.0072	Amp	positive	positive	0
13	A	Diptera	Undetermined	No Amp	negative	negative	1
13	A	Lepidoptera	Undetermined	No Amp	negative	negative	1
13	A	Blattodea	Undetermined	No Amp	negative	negative	1
13	A	Hymenoptera	23.2753	Amp	positive	positive	0
13	B	Amphipoda	27.666	Amp	positive	positive	0
13	B	Diptera	Undetermined	No Amp	negative	negative	1
13	B	Lepidoptera	Undetermined	No Amp	negative	negative	1
13	B	Blattodea	Undetermined	No Amp	negative	negative	1
13	B	Hymenoptera	23.3774	Amp	positive	positive	0
14	A	Amphipoda	30.1094	Amp	positive	positive	0
14	A	Diptera	Undetermined	No Amp	negative	negative	1
14	A	Lepidoptera	Undetermined	No Amp	negative	negative	1
14	A	Blattodea	Undetermined	No Amp	negative	negative	1
14	A	Hymenoptera	28.8771	Amp	positive	positive	0
14	B	Amphipoda	30.6404	Amp	positive	positive	0
14	B	Diptera	Undetermined	No Amp	negative	negative	1
14	B	Lepidoptera	Undetermined	No Amp	negative	negative	1
14	B	Blattodea	Undetermined	No Amp	negative	negative	1
14	B	Hymenoptera	28.8051	Amp	positive	positive	0
15	A	Amphipoda	27.2463	Amp	positive	positive	0
15	A	Diptera	Undetermined	No Amp	negative	negative	1
15	A	Lepidoptera	8.36747	No Amp	negative	negative	1
15	A	Blattodea	Undetermined	No Amp	negative	negative	1
15	A	Hymenoptera	25.3515	Amp	positive	positive	0
15	B	Amphipoda	28.0035	Amp	positive	positive	0
15	B	Diptera	Undetermined	No Amp	negative	negative	1
15	B	Lepidoptera	Undetermined	Inconclusive	negative	negative	1
15	B	Blattodea	Undetermined	No Amp	negative	negative	1
15	B	Hymenoptera	24.8244	Amp	positive	positive	0
16	A	Amphipoda	25.9475	Amp	positive	positive	0
16	A	Diptera	Undetermined	No Amp	negative	negative	1
16	A	Lepidoptera	Undetermined	Inconclusive	negative	negative	1
16	A	Blattodea	Undetermined	No Amp	negative	negative	1
16	A	Hymenoptera	25.8017	Amp	positive	positive	0
16	B	Amphipoda	27.9335	Amp	positive	positive	0
16	B	Diptera	Undetermined	No Amp	negative	negative	1
16	B	Lepidoptera	Undetermined	Inconclusive	negative	negative	1
16	B	Blattodea	Undetermined	No Amp	negative	negative	1
16	B	Hymenoptera	26.6796	Amp	positive	positive	0
17	A	Amphipoda	Undetermined	No Amp	negative	negative	1
17	A	Diptera	21.3068	Amp	positive	positive	0
17	A	Lepidoptera	Undetermined	Amp	negative	negative	1
17	A	Blattodea	23.9588	Amp	positive	positive	0
17	A	Hymenoptera	Undetermined	Inconclusive	negative	negative	1
17	B	Amphipoda	Undetermined	No Amp	negative	negative	1
17	B	Diptera	23.9243	Amp	positive	positive	0
17	B	Lepidoptera	Undetermined	Inconclusive	negative	negative	1
17	B	Blattodea	22.9062	Amp	positive	positive	0
17	B	Hymenoptera	Undetermined	No Amp	negative	negative	1
18	A	Amphipoda	Undetermined	Inconclusive	negative	negative	1
18	A	Diptera	21.8725	Amp	positive	positive	0
18	A	Lepidoptera	32.605	Amp	positive	negative	2
18	A	Blattodea	20.9405	Amp	positive	positive	0
18	A	Hymenoptera	Undetermined	No Amp	negative	negative	1
18	B	Amphipoda	Undetermined	No Amp	negative	negative	1
18	B	Diptera	24.5098	Amp	positive	positive	0
18	B	Lepidoptera	Undetermined	No Amp	negative	negative	1
18	B	Blattodea	18.949	Amp	positive	positive	0
18	B	Hymenoptera	Undetermined	Amp	negative	negative	1
19	A	Amphipoda	Undetermined	No Amp	negative	negative	1
19	A	Diptera	24.5796	Amp	positive	positive	0
19	A	Lepidoptera	Undetermined	No Amp	negative	negative	1
19	A	Blattodea	23.7451	Amp	positive	positive	0
19	A	Hymenoptera	Undetermined	No Amp	negative	negative	1
19	B	Amphipoda	Undetermined	No Amp	negative	negative	1
19	B	Diptera	26.529	Amp	positive	positive	0
19	B	Lepidoptera	Undetermined	Amp	negative	negative	1
19	B	Blattodea	23.8435	Amp	positive	positive	0
19	B	Hymenoptera	Undetermined	No Amp	negative	negative	1
21	A	Amphipoda	Undetermined	No Amp	negative	negative	1
21	A	Diptera	Undetermined	No Amp	negative	negative	1
21	A	Lepidoptera	23.1531	Amp	positive	positive	0
21	A	Blattodea	23.0104	Amp	positive	positive	0
21	A	Hymenoptera	Undetermined	No Amp	negative	negative	1
21	B	Amphipoda	Undetermined	No Amp	negative	negative	1
21	B	Diptera	Undetermined	No Amp	negative	negative	1
21	B	Lepidoptera	23.0028	Amp	positive	positive	0
21	B	Blattodea	23.7024	Amp	positive	positive	0
21	B	Hymenoptera	31.474	No Amp	negative	negative	1
22	A	Amphipoda	Undetermined	No Amp	negative	negative	1
22	A	Diptera	Undetermined	No Amp	negative	negative	1
22	A	Lepidoptera	24.6062	Amp	positive	positive	0
22	A	Blattodea	22.2338	Amp	positive	positive	0
22	A	Hymenoptera	Undetermined	No Amp	negative	negative	1
22	B	Amphipoda	Undetermined	No Amp	negative	negative	1
22	B	Diptera	Undetermined	No Amp	negative	negative	1
22	B	Lepidoptera	22.5059	Inconclusive	negative	positive	3
22	B	Blattodea	19.3765	Amp	positive	positive	0
22	B	Hymenoptera	Undetermined	Inconclusive	negative	negative	1
23	A	Amphipoda	Undetermined	No Amp	negative	negative	1
23	A	Diptera	31.8401	Inconclusive	negative	negative	1
23	A	Lepidoptera	26.5854	Amp	positive	positive	0
23	A	Blattodea	21.9675	Amp	positive	positive	0
23	A	Hymenoptera	Undetermined	No Amp	negative	negative	1
23	B	Amphipoda	33.8395	No Amp	negative	negative	1
23	B	Diptera	Undetermined	No Amp	negative	negative	1
23	B	Lepidoptera	24.3272	Amp	positive	positive	0
23	B	Blattodea	22.7235	Amp	positive	positive	0
23	B	Hymenoptera	Undetermined	No Amp	negative	negative	1
24	A	Amphipoda	Undetermined	No Amp	negative	negative	1
24	A	Diptera	Undetermined	No Amp	negative	negative	1
24	A	Lepidoptera	25.8636	Amp	positive	positive	0
24	A	Blattodea	21.8143	Amp	positive	positive	0
24	A	Hymenoptera	Undetermined	No Amp	negative	negative	1
24	B	Amphipoda	Undetermined	No Amp	negative	negative	1
24	B	Diptera	Undetermined	No Amp	negative	negative	1
24	B	Lepidoptera	23.3748	Amp	positive	positive	0
24	B	Blattodea	21.0354	Amp	positive	positive	0
24	B	Hymenoptera	Undetermined	No Amp	negative	negative	1
25	A	Amphipoda	Undetermined	Inconclusive	negative	negative	1
25	A	Diptera	Undetermined	No Amp	negative	negative	1
25	A	Lepidoptera	Undetermined	Inconclusive	negative	negative	1
25	A	Blattodea	16.9421	Amp	positive	positive	0
25	A	Hymenoptera	24.0318	Amp	positive	positive	0
25	B	Amphipoda	Undetermined	No Amp	negative	negative	1
25	B	Diptera	Undetermined	No Amp	negative	negative	1
25	B	Lepidoptera	Undetermined	No Amp	negative	negative	1
25	B	Blattodea	21.5751	Amp	positive	positive	0
25	B	Hymenoptera	23.9954	Amp	positive	positive	0
27	A	Amphipoda	Undetermined	Inconclusive	negative	negative	1
27	A	Diptera	31.621	No Amp	negative	negative	1
27	A	Lepidoptera	Undetermined	No Amp	negative	negative	1
27	A	Blattodea	24.1639	Amp	positive	positive	0
27	A	Hymenoptera	23.1607	Amp	positive	positive	0
27	B	Amphipoda	Undetermined	No Amp	negative	negative	1
27	B	Diptera	Undetermined	No Amp	negative	negative	1
27	B	Lepidoptera	Undetermined	Inconclusive	negative	negative	1
27	B	Blattodea	19.3813	Amp	positive	positive	0
27	B	Hymenoptera	24.5918	Amp	positive	positive	0
28	A	Amphipoda	Undetermined	No Amp	negative	negative	1
28	A	Diptera	Undetermined	No Amp	negative	negative	1
28	A	Lepidoptera	Undetermined	No Amp	negative	negative	1
28	A	Blattodea	24.6403	Amp	positive	positive	0
28	A	Hymenoptera	25.7024	Amp	positive	positive	0
28	B	Amphipoda	Undetermined	No Amp	negative	negative	1
28	B	Diptera	Undetermined	No Amp	negative	negative	1
28	B	Lepidoptera	Undetermined	No Amp	negative	negative	1
28	B	Blattodea	22.7651	Amp	positive	positive	0
28	B	Hymenoptera	26.0268	Amp	positive	positive	0
29	A	Amphipoda	Undetermined	No Amp	negative	negative	1
29	A	Diptera	22.3608	Amp	positive	positive	0
29	A	Lepidoptera	24.4577	Amp	positive	positive	0
29	A	Blattodea	Undetermined	No Amp	negative	negative	1
29	A	Hymenoptera	Undetermined	No Amp	negative	negative	1
29	B	Amphipoda	Undetermined	No Amp	negative	negative	1
29	B	Diptera	23.9437	Amp	positive	positive	0
29	B	Lepidoptera	18.0587	Amp	positive	positive	0
29	B	Blattodea	13.7596	No Amp	negative	negative	1
29	B	Hymenoptera	Undetermined	No Amp	negative	negative	1
30	A	Amphipoda	Undetermined	No Amp	negative	negative	1
30	A	Diptera	21.4035	Amp	positive	positive	0
30	A	Lepidoptera	25.8897	Amp	positive	positive	0
30	A	Blattodea	Undetermined	No Amp	negative	negative	1
30	A	Hymenoptera	Undetermined	No Amp	negative	negative	1
30	B	Amphipoda	Undetermined	No Amp	negative	negative	1
30	B	Diptera	23.9591	Amp	positive	positive	0
30	B	Lepidoptera	25.0144	Amp	positive	positive	0
30	B	Blattodea	26.5191	No Amp	negative	negative	1
30	B	Hymenoptera	Undetermined	No Amp	negative	negative	1
31	A	Amphipoda	Undetermined	No Amp	negative	negative	1
31	A	Diptera	21.3527	Amp	positive	positive	0
31	A	Lepidoptera	25.8777	Amp	positive	positive	0
31	A	Blattodea	Undetermined	No Amp	negative	negative	1
31	A	Hymenoptera	Undetermined	No Amp	negative	negative	1
31	B	Amphipoda	Undetermined	Amp	negative	negative	1
31	B	Diptera	22.8782	Amp	positive	positive	0
31	B	Lepidoptera	22.6102	Amp	positive	positive	0
31	B	Blattodea	8.291	No Amp	negative	negative	1
31	B	Hymenoptera	21.8108	No Amp	negative	negative	1
32	A	Amphipoda	Undetermined	Inconclusive	negative	negative	1
32	A	Diptera	20.6532	Amp	positive	positive	0
32	A	Lepidoptera	23.8015	Amp	positive	positive	0
32	A	Blattodea	Undetermined	No Amp	negative	negative	1
32	A	Hymenoptera	22.29	Inconclusive	negative	negative	1
32	B	Amphipoda	Undetermined	No Amp	negative	negative	1
32	B	Diptera	22.9822	Amp	positive	positive	0
32	B	Lepidoptera	24.9407	Amp	positive	positive	0
32	B	Blattodea	28.5532	Amp	positive	negative	2
32	B	Hymenoptera	29.6874	No Amp	negative	negative	1
33	A	Amphipoda	Undetermined	No Amp	negative	negative	1
33	A	Diptera	24.1977	Amp	positive	positive	0
33	A	Lepidoptera	27.8798	Inconclusive	negative	negative	1
33	A	Blattodea	16.6285	No Amp	negative	negative	1
33	A	Hymenoptera	22.8891	Amp	positive	positive	0
33	B	Amphipoda	Undetermined	No Amp	negative	negative	1
33	B	Diptera	26.9085	Amp	positive	positive	0
33	B	Lepidoptera	Undetermined	Inconclusive	negative	negative	1
33	B	Blattodea	Undetermined	No Amp	negative	negative	1
33	B	Hymenoptera	23.6134	Amp	positive	positive	0
34	A	Amphipoda	Undetermined	No Amp	negative	negative	1
34	A	Diptera	23.6188	Amp	positive	positive	0
34	A	Lepidoptera	Undetermined	Inconclusive	negative	negative	1
34	A	Blattodea	Undetermined	No Amp	negative	negative	1
34	A	Hymenoptera	23.5064	Amp	positive	positive	0
34	B	Amphipoda	Undetermined	No Amp	negative	negative	1
34	B	Diptera	25.4553	Amp	positive	positive	0
34	B	Lepidoptera	Undetermined	No Amp	negative	negative	1
34	B	Blattodea	Undetermined	No Amp	negative	negative	1
34	B	Hymenoptera	21.375	Amp	positive	positive	0
35	A	Amphipoda	Undetermined	No Amp	negative	negative	1
35	A	Diptera	24.304	Amp	positive	positive	0
35	A	Lepidoptera	Undetermined	Inconclusive	negative	negative	1
35	A	Blattodea	5.35085	No Amp	negative	negative	1
35	A	Hymenoptera	26.4865	Amp	positive	positive	0
35	B	Amphipoda	Undetermined	No Amp	negative	negative	1
35	B	Diptera	26.0403	Amp	positive	positive	0
35	B	Lepidoptera	Undetermined	No Amp	negative	negative	1
35	B	Blattodea	7.66137	No Amp	negative	negative	1
35	B	Hymenoptera	25.7372	Amp	positive	positive	0
36	A	Amphipoda	Undetermined	No Amp	negative	negative	1
36	A	Diptera	24.6619	Amp	positive	positive	0
36	A	Lepidoptera	Undetermined	No Amp	negative	negative	1
36	A	Blattodea	Undetermined	No Amp	negative	negative	1
36	A	Hymenoptera	27.8663	Amp	positive	positive	0
36	B	Amphipoda	Undetermined	No Amp	negative	negative	1
36	B	Diptera	26.4444	Amp	positive	positive	0
36	B	Lepidoptera	Undetermined	Amp	negative	negative	1
36	B	Blattodea	Undetermined	No Amp	negative	negative	1
36	B	Hymenoptera	26.7777	Amp	positive	positive	0
37	A	Amphipoda	Undetermined	No Amp	negative	negative	1
37	A	Diptera	Undetermined	No Amp	negative	negative	1
37	A	Lepidoptera	25.2733	Amp	positive	positive	0
37	A	Blattodea	Undetermined	No Amp	negative	negative	1
37	A	Hymenoptera	20.8076	Amp	positive	positive	0
37	B	Amphipoda	Undetermined	No Amp	negative	negative	1
37	B	Diptera	Undetermined	No Amp	negative	negative	1
37	B	Lepidoptera	24.8794	Amp	positive	positive	0
37	B	Blattodea	33.5504	Amp	positive	negative	2
37	B	Hymenoptera	18.5585	Amp	positive	positive	0
38	A	Amphipoda	Undetermined	Inconclusive	negative	negative	1
38	A	Diptera	Undetermined	No Amp	negative	negative	1
38	A	Lepidoptera	27.229	Amp	positive	positive	0
38	A	Blattodea	Undetermined	No Amp	negative	negative	1
38	A	Hymenoptera	22.0281	Amp	positive	positive	0
38	B	Amphipoda	Undetermined	No Amp	negative	negative	1
38	B	Diptera	Undetermined	No Amp	negative	negative	1
38	B	Lepidoptera	23.7853	Amp	positive	positive	0
38	B	Blattodea	32.0866	No Amp	negative	negative	1
38	B	Hymenoptera	20.4042	Amp	positive	positive	0
39	A	Amphipoda	Undetermined	Inconclusive	negative	negative	1
39	A	Diptera	36.5685	No Amp	negative	negative	1
39	A	Lepidoptera	23.4466	Amp	positive	positive	0
39	A	Blattodea	Undetermined	Inconclusive	negative	negative	1
39	A	Hymenoptera	21.9463	Amp	positive	positive	0
39	B	Amphipoda	Undetermined	No Amp	negative	negative	1
39	B	Diptera	Undetermined	No Amp	negative	negative	1
39	B	Lepidoptera	23.7881	Amp	positive	positive	0
39	B	Blattodea	Undetermined	Inconclusive	negative	negative	1
39	B	Hymenoptera	22.3076	Amp	positive	positive	0
40	A	Amphipoda	Undetermined	Inconclusive	negative	negative	1
40	A	Diptera	26.8603	No Amp	negative	negative	1
40	A	Lepidoptera	21.2701	Amp	positive	positive	0
40	A	Blattodea	Undetermined	No Amp	negative	negative	1
40	A	Hymenoptera	20.7134	Amp	positive	positive	0
40	B	Amphipoda	Undetermined	No Amp	negative	negative	1
40	B	Diptera	Undetermined	No Amp	negative	negative	1
40	B	Lepidoptera	24.5364	Amp	positive	positive	0
40	B	Blattodea	Undetermined	Inconclusive	negative	negative	1
40	B	Hymenoptera	25.1266	Amp	positive	positive	0
41	A	Amphipoda	28.5203	Amp	positive	positive	0
41	A	Diptera	21.6437	Amp	positive	positive	0
41	A	Lepidoptera	Undetermined	Inconclusive	negative	negative	1
41	A	Blattodea	21.4844	Amp	positive	positive	0
41	A	Hymenoptera	31.9201	Inconclusive	negative	negative	1
41	B	Amphipoda	28.9745	Amp	positive	positive	0
41	B	Diptera	24.123	Amp	positive	positive	0
41	B	Lepidoptera	Undetermined	Inconclusive	negative	negative	1
41	B	Blattodea	18.3394	Amp	positive	positive	0
41	B	Hymenoptera	Undetermined	No Amp	negative	negative	1
42	A	Amphipoda	28.3778	Amp	positive	positive	0
42	A	Diptera	22.4764	Amp	positive	positive	0
42	A	Lepidoptera	Undetermined	No Amp	negative	negative	1
42	A	Blattodea	22.9476	Amp	positive	positive	0
42	A	Hymenoptera	Undetermined	No Amp	negative	negative	1
42	B	Amphipoda	29.4142	Amp	positive	positive	0
42	B	Diptera	23.9896	Amp	positive	positive	0
42	B	Lepidoptera	37.7844	Amp	positive	negative	2
42	B	Blattodea	23.6626	Amp	positive	positive	0
42	B	Hymenoptera	31.7534	No Amp	negative	negative	1
43	A	Amphipoda	26.5569	Amp	positive	positive	0
43	A	Diptera	23.0809	Amp	positive	positive	0
43	A	Lepidoptera	Undetermined	No Amp	negative	negative	1
43	A	Blattodea	26.7707	Amp	positive	positive	0
43	A	Hymenoptera	Undetermined	No Amp	negative	negative	1
43	B	Amphipoda	27.1033	Amp	positive	positive	0
43	B	Diptera	25.8596	Amp	positive	positive	0
43	B	Lepidoptera	Undetermined	No Amp	negative	negative	1
43	B	Blattodea	26.4232	Amp	positive	positive	0
43	B	Hymenoptera	Undetermined	No Amp	negative	negative	1
44	A	Amphipoda	26.1512	Amp	positive	positive	0
44	A	Diptera	23.3069	Amp	positive	positive	0
44	A	Lepidoptera	Undetermined	No Amp	negative	negative	1
44	A	Blattodea	25.7049	Amp	positive	positive	0
44	A	Hymenoptera	Undetermined	No Amp	negative	negative	1
44	B	Amphipoda	26.6767	Amp	positive	positive	0
44	B	Diptera	26.1228	Amp	positive	positive	0
44	B	Lepidoptera	Undetermined	No Amp	negative	negative	1
44	B	Blattodea	24.7882	Amp	positive	positive	0
44	B	Hymenoptera	20.6539	No Amp	negative	negative	1
45	A	Amphipoda	24.4399	Amp	positive	positive	0
45	A	Diptera	23.5279	Amp	positive	positive	0
45	A	Lepidoptera	Undetermined	No Amp	negative	negative	1
45	A	Blattodea	26.8628	Amp	positive	positive	0
45	A	Hymenoptera	Undetermined	No Amp	negative	negative	1
45	B	Amphipoda	24.6682	Amp	positive	positive	0
45	B	Diptera	26.0023	Amp	positive	positive	0
45	B	Lepidoptera	Undetermined	Inconclusive	negative	negative	1
45	B	Blattodea	24.9903	Amp	positive	positive	0
45	B	Hymenoptera	37.1638	No Amp	negative	negative	1
46	A	Amphipoda	26.7355	Amp	positive	positive	0
46	A	Diptera	30.4941	No Amp	negative	negative	1
46	A	Lepidoptera	24.2613	Amp	positive	positive	0
46	A	Blattodea	21.8229	Amp	positive	positive	0
46	A	Hymenoptera	23.3855	Inconclusive	negative	negative	1
46	B	Amphipoda	27.2927	Amp	positive	positive	0
46	B	Diptera	Undetermined	No Amp	negative	negative	1
46	B	Lepidoptera	26.0153	Amp	positive	positive	0
46	B	Blattodea	21.8204	Amp	positive	positive	0
46	B	Hymenoptera	Undetermined	No Amp	negative	negative	1
47	A	Amphipoda	24.7222	Amp	positive	positive	0
47	A	Diptera	31.5076	Inconclusive	negative	negative	1
47	A	Lepidoptera	22.3412	Amp	positive	positive	0
47	A	Blattodea	18.4949	Amp	positive	positive	0
47	A	Hymenoptera	Undetermined	No Amp	negative	negative	1
47	B	Amphipoda	25.7443	Amp	positive	positive	0
47	B	Diptera	Undetermined	No Amp	negative	negative	1
47	B	Lepidoptera	24.2347	Amp	positive	positive	0
47	B	Blattodea	21.0382	Amp	positive	positive	0
47	B	Hymenoptera	Undetermined	No Amp	negative	negative	1
48	A	Amphipoda	24.4536	Amp	positive	positive	0
48	A	Diptera	Undetermined	No Amp	negative	negative	1
48	A	Lepidoptera	22.7847	Amp	positive	positive	0
48	A	Blattodea	18.6836	Amp	positive	positive	0
48	A	Hymenoptera	Undetermined	No Amp	negative	negative	1
48	B	Amphipoda	24.9223	Amp	positive	positive	0
48	B	Diptera	Undetermined	No Amp	negative	negative	1
48	B	Lepidoptera	24.3639	Amp	positive	positive	0
48	B	Blattodea	22.8991	Amp	positive	positive	0
48	B	Hymenoptera	Undetermined	No Amp	negative	negative	1
51	A	Amphipoda	29.4826	Amp	positive	positive	0
51	A	Diptera	Undetermined	No Amp	negative	negative	1
51	A	Lepidoptera	Undetermined	No Amp	negative	negative	1
51	A	Blattodea	24.106	Amp	positive	positive	0
51	A	Hymenoptera	25.2586	Amp	positive	positive	0
51	B	Amphipoda	30.1064	Amp	positive	positive	0
51	B	Diptera	Undetermined	No Amp	negative	negative	1
51	B	Lepidoptera	Undetermined	No Amp	negative	negative	1
51	B	Blattodea	23.7493	Amp	positive	positive	0
51	B	Hymenoptera	24.2516	Amp	positive	positive	0
52	A	Amphipoda	28.2252	Amp	positive	positive	0
52	A	Diptera	Undetermined	No Amp	negative	negative	1
52	A	Lepidoptera	Undetermined	Inconclusive	negative	negative	1
52	A	Blattodea	24.5141	Amp	positive	positive	0
52	A	Hymenoptera	25.5767	Amp	positive	positive	0
52	B	Amphipoda	28.8004	Amp	positive	positive	0
52	B	Diptera	Undetermined	No Amp	negative	negative	1
52	B	Lepidoptera	Undetermined	No Amp	negative	negative	1
52	B	Blattodea	24.753	Amp	positive	positive	0
52	B	Hymenoptera	24.2064	Amp	positive	positive	0
53	A	Amphipoda	27.7663	Amp	positive	positive	0
53	A	Diptera	Undetermined	No Amp	negative	negative	1
53	A	Lepidoptera	Undetermined	No Amp	negative	negative	1
53	A	Blattodea	24.5491	Amp	positive	positive	0
53	A	Hymenoptera	26.8489	Amp	positive	positive	0
53	B	Amphipoda	28.5401	Amp	positive	positive	0
53	B	Diptera	Undetermined	No Amp	negative	negative	1
53	B	Lepidoptera	Undetermined	No Amp	negative	negative	1
53	B	Blattodea	24.3162	Amp	positive	positive	0
53	B	Hymenoptera	26.2805	Amp	positive	positive	0
54	A	Amphipoda	24.3663	Amp	positive	positive	0
54	A	Diptera	35.134	Inconclusive	negative	negative	1
54	A	Lepidoptera	32.5745	Inconclusive	negative	negative	1
54	A	Blattodea	17.6491	Amp	positive	positive	0
54	A	Hymenoptera	22.8202	Amp	positive	positive	0
54	B	Amphipoda	25.2893	Amp	positive	positive	0
54	B	Diptera	Undetermined	No Amp	negative	negative	1
54	B	Lepidoptera	Undetermined	No Amp	negative	negative	1
54	B	Blattodea	13.0569	Amp	positive	positive	0
54	B	Hymenoptera	24.9042	Amp	positive	positive	0
55	A	Amphipoda	24.2851	Amp	positive	positive	0
55	A	Diptera	Undetermined	No Amp	negative	negative	1
55	A	Lepidoptera	Undetermined	Inconclusive	negative	negative	1
55	A	Blattodea	23.5205	Amp	positive	positive	0
55	A	Hymenoptera	25.2197	Amp	positive	positive	0
55	B	Amphipoda	25.88	Amp	positive	positive	0
55	B	Diptera	Undetermined	No Amp	negative	negative	1
55	B	Lepidoptera	Undetermined	Inconclusive	negative	negative	1
55	B	Blattodea	20.6659	Amp	positive	positive	0
55	B	Hymenoptera	23.9012	Amp	positive	positive	0
56	A	Amphipoda	26.6726	Amp	positive	positive	0
56	A	Diptera	22.3362	Amp	positive	positive	0
56	A	Lepidoptera	24.1318	Amp	positive	positive	0
56	A	Blattodea	34.8486	Amp	positive	negative	2
56	A	Hymenoptera	Undetermined	Inconclusive	negative	negative	1
56	B	Amphipoda	27.2116	Amp	positive	positive	0
56	B	Diptera	24.3051	Amp	positive	positive	0
56	B	Lepidoptera	22.5429	Amp	positive	positive	0
56	B	Blattodea	29.0553	No Amp	negative	negative	1
56	B	Hymenoptera	26.4773	Amp	positive	negative	2
57	A	Amphipoda	25.6941	Amp	positive	positive	0
57	A	Diptera	21.5182	Amp	positive	positive	0
57	A	Lepidoptera	23.9547	Amp	positive	positive	0
57	A	Blattodea	Undetermined	No Amp	negative	negative	1
57	A	Hymenoptera	Undetermined	Inconclusive	negative	negative	1
57	B	Amphipoda	25.9854	Amp	positive	positive	0
57	B	Diptera	23.9685	Amp	positive	positive	0
57	B	Lepidoptera	21.6275	Amp	positive	positive	0
57	B	Blattodea	31.7095	Inconclusive	negative	negative	1
57	B	Hymenoptera	34.9049	No Amp	negative	negative	1
58	A	Amphipoda	24.0734	Amp	positive	positive	0
58	A	Diptera	22.123	Amp	positive	positive	0
58	A	Lepidoptera	26.0145	Amp	positive	positive	0
58	A	Blattodea	30.4933	Amp	positive	negative	2
58	A	Hymenoptera	Undetermined	No Amp	negative	negative	1
58	B	Amphipoda	24.8046	Amp	positive	positive	0
58	B	Diptera	24.0286	Amp	positive	positive	0
58	B	Lepidoptera	24.4025	Amp	positive	positive	0
58	B	Blattodea	Undetermined	Inconclusive	negative	negative	1
58	B	Hymenoptera	29.4236	No Amp	negative	negative	1
61	A	Amphipoda	29.0407	Amp	positive	positive	0
61	A	Diptera	22.2971	Amp	positive	positive	0
61	A	Lepidoptera	Undetermined	No Amp	negative	negative	1
61	A	Blattodea	Undetermined	No Amp	negative	negative	1
61	A	Hymenoptera	25.3564	Amp	positive	positive	0
61	B	Amphipoda	30.0557	Amp	positive	positive	0
61	B	Diptera	26.2461	Amp	positive	positive	0
61	B	Lepidoptera	30.6434	Inconclusive	negative	negative	1
61	B	Blattodea	24.4264	No Amp	negative	negative	1
61	B	Hymenoptera	24.1783	Amp	positive	positive	0
62	A	Amphipoda	29.847	Amp	positive	positive	0
62	A	Diptera	27.6489	Amp	positive	positive	0
62	A	Lepidoptera	Undetermined	No Amp	negative	negative	1
62	A	Blattodea	Undetermined	No Amp	negative	negative	1
62	A	Hymenoptera	28.0026	Amp	positive	positive	0
62	B	Amphipoda	30.6688	Amp	positive	positive	0
62	B	Diptera	29.8779	Amp	positive	positive	0
62	B	Lepidoptera	Undetermined	No Amp	negative	negative	1
62	B	Blattodea	29.072	No Amp	negative	negative	1
62	B	Hymenoptera	27.4009	Amp	positive	positive	0
64	A	Amphipoda	26.0557	Amp	positive	positive	0
64	A	Diptera	24.6416	Amp	positive	positive	0
64	A	Lepidoptera	Undetermined	Inconclusive	negative	negative	1
64	A	Blattodea	Undetermined	No Amp	negative	negative	1
64	A	Hymenoptera	25.3585	Amp	positive	positive	0
64	B	Amphipoda	26.4975	Amp	positive	positive	0
64	B	Diptera	26.8584	Amp	positive	positive	0
64	B	Lepidoptera	Undetermined	Inconclusive	negative	negative	1
64	B	Blattodea	24.7363	No Amp	negative	negative	1
64	B	Hymenoptera	25.247	Amp	positive	positive	0
65	A	Amphipoda	24.8289	Amp	positive	positive	0
65	A	Diptera	25.1255	Amp	positive	positive	0
65	A	Lepidoptera	Undetermined	Inconclusive	negative	negative	1
65	A	Blattodea	22.7847	No Amp	negative	negative	1
65	A	Hymenoptera	24.7039	Amp	positive	positive	0
65	B	Amphipoda	25.651	Amp	positive	positive	0
65	B	Diptera	27.3226	Amp	positive	positive	0
65	B	Lepidoptera	38.9338	Inconclusive	negative	negative	1
65	B	Blattodea	16.6464	No Amp	negative	negative	1
65	B	Hymenoptera	25.5793	Amp	positive	positive	0
66	A	Amphipoda	27.1247	Amp	positive	positive	0
66	A	Diptera	Undetermined	Inconclusive	negative	negative	1
66	A	Lepidoptera	25.2167	Amp	positive	positive	0
66	A	Blattodea	Undetermined	No Amp	negative	negative	1
66	A	Hymenoptera	21.7435	Amp	positive	positive	0
66	B	Amphipoda	28.1765	Amp	positive	positive	0
66	B	Diptera	Undetermined	No Amp	negative	negative	1
66	B	Lepidoptera	24.6855	Amp	positive	positive	0
66	B	Blattodea	Undetermined	Inconclusive	negative	negative	1
66	B	Hymenoptera	21.6256	Amp	positive	positive	0
67	A	Amphipoda	25.1564	Amp	positive	positive	0
67	A	Diptera	Undetermined	No Amp	negative	negative	1
67	A	Lepidoptera	20.864	Amp	positive	positive	0
67	A	Blattodea	Undetermined	Inconclusive	negative	negative	1
67	A	Hymenoptera	20.3274	Amp	positive	positive	0
67	B	Amphipoda	26.0893	Amp	positive	positive	0
67	B	Diptera	Undetermined	No Amp	negative	negative	1
67	B	Lepidoptera	22.885	Amp	positive	positive	0
67	B	Blattodea	Undetermined	Inconclusive	negative	negative	1
67	B	Hymenoptera	20.2843	Amp	positive	positive	0
71	A	Amphipoda	Undetermined	No Amp	negative	negative	1
71	A	Diptera	22.9094	Amp	positive	positive	0
71	A	Lepidoptera	24.6142	Amp	positive	positive	0
71	A	Blattodea	22.111	Amp	positive	positive	0
71	A	Hymenoptera	Undetermined	No Amp	negative	negative	1
71	B	Amphipoda	Undetermined	No Amp	negative	negative	1
71	B	Diptera	24.4328	Amp	positive	positive	0
71	B	Lepidoptera	23.8767	Amp	positive	positive	0
71	B	Blattodea	25.9986	Amp	positive	positive	0
71	B	Hymenoptera	Undetermined	No Amp	negative	negative	1
72	A	Amphipoda	Undetermined	No Amp	negative	negative	1
72	A	Diptera	21.2388	Amp	positive	positive	0
72	A	Lepidoptera	26.0605	Amp	positive	positive	0
72	A	Blattodea	20.3412	Amp	positive	positive	0
72	A	Hymenoptera	35.0415	Amp	positive	negative	2
72	B	Amphipoda	Undetermined	No Amp	negative	negative	1
72	B	Diptera	23.8953	Amp	positive	positive	0
72	B	Lepidoptera	24.5437	Amp	positive	positive	0
72	B	Blattodea	19.4975	Amp	positive	positive	0
72	B	Hymenoptera	34.8319	Amp	positive	negative	2
73	A	Amphipoda	Undetermined	Inconclusive	negative	negative	1
73	A	Diptera	23.5889	Amp	positive	positive	0
73	A	Lepidoptera	25.2537	Amp	positive	positive	0
73	A	Blattodea	22.3163	Amp	positive	positive	0
73	A	Hymenoptera	Undetermined	No Amp	negative	negative	1
73	B	Amphipoda	Undetermined	Inconclusive	negative	negative	1
73	B	Diptera	25.5171	Amp	positive	positive	0
73	B	Lepidoptera	26.1277	Amp	positive	positive	0
73	B	Blattodea	16.8373	Amp	positive	positive	0
73	B	Hymenoptera	21.5609	No Amp	negative	negative	1
74	A	Amphipoda	Undetermined	No Amp	negative	negative	1
74	A	Diptera	25.2739	Amp	positive	positive	0
74	A	Lepidoptera	11.8033	Inconclusive	negative	positive	3
74	A	Blattodea	24.7138	Amp	positive	positive	0
74	A	Hymenoptera	Undetermined	No Amp	negative	negative	1
74	B	Amphipoda	Undetermined	Inconclusive	negative	negative	1
74	B	Diptera	26.4929	Amp	positive	positive	0
74	B	Lepidoptera	25.6744	Amp	positive	positive	0
74	B	Blattodea	18.0694	Amp	positive	positive	0
74	B	Hymenoptera	39.9562	No Amp	negative	negative	1
75	A	Amphipoda	Undetermined	Inconclusive	negative	negative	1
75	A	Diptera	24.1822	Amp	positive	positive	0
75	A	Lepidoptera	23.4556	Amp	positive	positive	0
75	A	Blattodea	18.9004	Amp	positive	positive	0
75	A	Hymenoptera	Undetermined	No Amp	negative	negative	1
75	B	Amphipoda	Undetermined	No Amp	negative	negative	1
75	B	Diptera	27.4001	Amp	positive	positive	0
75	B	Lepidoptera	24.6022	Amp	positive	positive	0
75	B	Blattodea	15.0531	Amp	positive	positive	0
75	B	Hymenoptera	Undetermined	No Amp	negative	negative	1
76	A	Amphipoda	Undetermined	No Amp	negative	negative	1
76	A	Diptera	22.9975	Amp	positive	positive	0
76	A	Lepidoptera	Undetermined	Inconclusive	negative	negative	1
76	A	Blattodea	24.4331	Amp	positive	positive	0
76	A	Hymenoptera	22.7375	Amp	positive	positive	0
76	B	Amphipoda	Undetermined	No Amp	negative	negative	1
76	B	Diptera	25.3386	Amp	positive	positive	0
76	B	Lepidoptera	Undetermined	No Amp	negative	negative	1
76	B	Blattodea	21.7978	Amp	positive	positive	0
76	B	Hymenoptera	24.5092	Amp	positive	positive	0
77	A	Amphipoda	Undetermined	Inconclusive	negative	negative	1
77	A	Diptera	23.1135	Amp	positive	positive	0
77	A	Lepidoptera	Undetermined	No Amp	negative	negative	1
77	A	Blattodea	25.159	Amp	positive	positive	0
77	A	Hymenoptera	25.6625	Amp	positive	positive	0
77	B	Amphipoda	Undetermined	Inconclusive	negative	negative	1
77	B	Diptera	26.3582	Amp	positive	positive	0
77	B	Lepidoptera	Undetermined	No Amp	negative	negative	1
77	B	Blattodea	24.2722	Amp	positive	positive	0
77	B	Hymenoptera	24.9455	Amp	positive	positive	0
78	A	Amphipoda	Undetermined	No Amp	negative	negative	1
78	A	Diptera	25.6732	Amp	positive	positive	0
78	A	Lepidoptera	Undetermined	No Amp	negative	negative	1
78	A	Blattodea	24.2469	Amp	positive	positive	0
78	A	Hymenoptera	26.1718	Amp	positive	positive	0
78	B	Amphipoda	Undetermined	Inconclusive	negative	negative	1
78	B	Diptera	27.2186	Amp	positive	positive	0
78	B	Lepidoptera	Undetermined	Inconclusive	negative	negative	1
78	B	Blattodea	20.1867	Amp	positive	positive	0
78	B	Hymenoptera	25.6459	Amp	positive	positive	0
79	A	Amphipoda	Undetermined	No Amp	negative	negative	1
79	A	Diptera	22.5371	Amp	positive	positive	0
79	A	Lepidoptera	Undetermined	Inconclusive	negative	negative	1
79	A	Blattodea	22.9808	Amp	positive	positive	0
79	A	Hymenoptera	25.2793	Amp	positive	positive	0
79	B	Amphipoda	Undetermined	No Amp	negative	negative	1
79	B	Diptera	25.6842	Amp	positive	positive	0
79	B	Lepidoptera	Undetermined	Inconclusive	negative	negative	1
79	B	Blattodea	23.5839	Amp	positive	positive	0
79	B	Hymenoptera	26.3793	Amp	positive	positive	0
80	A	Amphipoda	Undetermined	No Amp	negative	negative	1
80	A	Diptera	25.6299	Amp	positive	positive	0
80	A	Lepidoptera	Undetermined	Inconclusive	negative	negative	1
80	A	Blattodea	24.322	Amp	positive	positive	0
80	A	Hymenoptera	28.7305	Amp	positive	positive	0
80	B	Amphipoda	Undetermined	No Amp	negative	negative	1
80	B	Diptera	29.6797	Amp	positive	positive	0
80	B	Lepidoptera	Undetermined	No Amp	negative	negative	1
80	B	Blattodea	23.2997	Amp	positive	positive	0
80	B	Hymenoptera	28.7166	Amp	positive	positive	0
81	A	Amphipoda	Undetermined	No Amp	negative	negative	1
81	A	Diptera	36.3427	No Amp	negative	negative	1
81	A	Lepidoptera	26.2217	Amp	positive	positive	0
81	A	Blattodea	25.5142	Amp	positive	positive	0
81	A	Hymenoptera	23.6969	Amp	positive	positive	0
81	B	Amphipoda	Undetermined	No Amp	negative	negative	1
81	B	Diptera	Undetermined	No Amp	negative	negative	1
81	B	Lepidoptera	25.7703	Amp	positive	positive	0
81	B	Blattodea	19.7339	Amp	positive	positive	0
81	B	Hymenoptera	23.3488	Amp	positive	positive	0
82	A	Amphipoda	Undetermined	No Amp	negative	negative	1
82	A	Diptera	Undetermined	No Amp	negative	negative	1
82	A	Lepidoptera	25.0569	Amp	positive	positive	0
82	A	Blattodea	24.1191	Amp	positive	positive	0
82	A	Hymenoptera	23.405	Amp	positive	positive	0
82	B	Amphipoda	Undetermined	No Amp	negative	negative	1
82	B	Diptera	Undetermined	No Amp	negative	negative	1
82	B	Lepidoptera	25.9069	Amp	positive	positive	0
82	B	Blattodea	19.8715	Amp	positive	positive	0
82	B	Hymenoptera	24.3583	Amp	positive	positive	0
84	A	Amphipoda	Undetermined	Inconclusive	negative	negative	1
84	A	Diptera	32.33	Amp	positive	negative	2
84	A	Lepidoptera	25.2067	Amp	positive	positive	0
84	A	Blattodea	21.5272	Amp	positive	positive	0
84	A	Hymenoptera	24.3829	Amp	positive	positive	0
84	B	Amphipoda	Undetermined	Inconclusive	negative	negative	1
84	B	Diptera	Undetermined	No Amp	negative	negative	1
84	B	Lepidoptera	26.202	Amp	positive	positive	0
84	B	Blattodea	16.2345	Amp	positive	positive	0
84	B	Hymenoptera	23.7891	Amp	positive	positive	0
85	A	Amphipoda	Undetermined	Inconclusive	negative	negative	1
85	A	Diptera	Undetermined	No Amp	negative	negative	1
85	A	Lepidoptera	27.7564	Amp	positive	positive	0
85	A	Blattodea	20.8654	Amp	positive	positive	0
85	A	Hymenoptera	25.4414	Amp	positive	positive	0
85	B	Amphipoda	Undetermined	Amp	negative	negative	1
85	B	Diptera	Undetermined	No Amp	negative	negative	1
85	B	Lepidoptera	26.2387	Amp	positive	positive	0
85	B	Blattodea	21.0591	Amp	positive	positive	0
85	B	Hymenoptera	25.3253	Amp	positive	positive	0
86	A	Amphipoda	Undetermined	Inconclusive	negative	negative	1
86	A	Diptera	24.254	Amp	positive	positive	0
86	A	Lepidoptera	24.0542	Amp	positive	positive	0
86	A	Blattodea	Undetermined	No Amp	negative	negative	1
86	A	Hymenoptera	23.7938	Amp	positive	positive	0
86	B	Amphipoda	Undetermined	No Amp	negative	negative	1
86	B	Diptera	27.2584	Amp	positive	positive	0
86	B	Lepidoptera	24.6078	Amp	positive	positive	0
86	B	Blattodea	Undetermined	No Amp	negative	negative	1
86	B	Hymenoptera	23.515	Amp	positive	positive	0
87	A	Amphipoda	Undetermined	No Amp	negative	negative	1
87	A	Diptera	22.9324	Amp	positive	positive	0
87	A	Lepidoptera	27.8403	Amp	positive	positive	0
87	A	Blattodea	10.5528	No Amp	negative	negative	1
87	A	Hymenoptera	23.242	Amp	positive	positive	0
87	B	Amphipoda	Undetermined	No Amp	negative	negative	1
87	B	Diptera	25.1284	Amp	positive	positive	0
87	B	Lepidoptera	26.3773	Amp	positive	positive	0
87	B	Blattodea	Undetermined	Amp	negative	negative	1
87	B	Hymenoptera	23.4771	Amp	positive	positive	0
90	A	Amphipoda	Undetermined	No Amp	negative	negative	1
90	A	Diptera	20.9987	Amp	positive	positive	0
90	A	Lepidoptera	27.3098	No Amp	negative	positive	3
90	A	Blattodea	Undetermined	No Amp	negative	negative	1
90	A	Hymenoptera	24.7031	Amp	positive	positive	0
90	B	Amphipoda	Undetermined	No Amp	negative	negative	1
90	B	Diptera	23.8875	Amp	positive	positive	0
90	B	Lepidoptera	25.9866	Amp	positive	positive	0
90	B	Blattodea	Undetermined	No Amp	negative	negative	1
90	B	Hymenoptera	24.6815	Amp	positive	positive	0
91	A	Amphipoda	27.9371	Amp	positive	positive	0
91	A	Diptera	24.2111	Amp	positive	positive	0
91	A	Lepidoptera	26.0824	Amp	positive	positive	0
91	A	Blattodea	22.3542	Amp	positive	positive	0
91	A	Hymenoptera	Undetermined	No Amp	negative	negative	1
91	B	Amphipoda	29.5898	Amp	positive	positive	0
91	B	Diptera	27.8132	Amp	positive	positive	0
91	B	Lepidoptera	27.2191	Amp	positive	positive	0
91	B	Blattodea	23.5674	Amp	positive	positive	0
91	B	Hymenoptera	Undetermined	No Amp	negative	negative	1
94	A	Amphipoda	27.2713	Amp	positive	positive	0
94	A	Diptera	22.8301	Amp	positive	positive	0
94	A	Lepidoptera	27.9767	Amp	positive	positive	0
94	A	Blattodea	Undetermined	No Amp	negative	negative	1
94	A	Hymenoptera	25.4982	Amp	positive	positive	0
94	B	Amphipoda	28.2337	Amp	positive	positive	0
94	B	Diptera	26.1697	Amp	positive	positive	0
94	B	Lepidoptera	27.5479	Amp	positive	positive	0
94	B	Blattodea	Undetermined	No Amp	negative	negative	1
94	B	Hymenoptera	25.0444	Amp	positive	positive	0
95	A	Amphipoda	Undetermined	No Amp	negative	negative	1
95	A	Diptera	23.7561	Amp	positive	positive	0
95	A	Lepidoptera	25.4499	Amp	positive	positive	0
95	A	Blattodea	21.8448	Amp	positive	positive	0
95	A	Hymenoptera	24.7143	Amp	positive	positive	0
95	B	Amphipoda	Undetermined	No Amp	negative	negative	1
95	B	Diptera	26.1681	Amp	positive	positive	0
95	B	Lepidoptera	26.3069	Amp	positive	positive	0
95	B	Blattodea	23.9033	Amp	positive	positive	0
95	B	Hymenoptera	24.986	Amp	positive	positive	0
96	A	Amphipoda	28.0962	Amp	positive	positive	0
96	A	Diptera	24.1695	Amp	positive	positive	0
96	A	Lepidoptera	27.9444	Amp	positive	positive	0
96	A	Blattodea	24.4638	Amp	positive	positive	0
96	A	Hymenoptera	25.0906	Amp	positive	positive	0
96	B	Amphipoda	29.2486	Amp	positive	positive	0
96	B	Diptera	27.6981	Amp	positive	positive	0
96	B	Lepidoptera	26.882	Amp	positive	positive	0
96	B	Blattodea	25.4606	Amp	positive	positive	0
96	B	Hymenoptera	25.7948	Amp	positive	positive	0
NC1	A	Amphipoda	Undetermined	No Amp	negative	negative	1
NC1	A	Diptera	Undetermined	No Amp	negative	negative	1
NC1	A	Lepidoptera	Undetermined	No Amp	negative	negative	1
NC1	A	Blattodea	Undetermined	No Amp	negative	negative	1
NC1	A	Hymenoptera	Undetermined	No Amp	negative	negative	1
NC1	B	Amphipoda	Undetermined	No Amp	negative	negative	1
NC1	B	Diptera	Undetermined	No Amp	negative	negative	1
NC1	B	Lepidoptera	Undetermined	No Amp	negative	negative	1
NC1	B	Blattodea	Undetermined	No Amp	negative	negative	1
NC1	B	Hymenoptera	Undetermined	No Amp	negative	negative	1
NC2	A	Amphipoda	Undetermined	No Amp	negative	negative	1
NC2	A	Diptera	Undetermined	No Amp	negative	negative	1
NC2	A	Lepidoptera	Undetermined	No Amp	negative	negative	1
NC2	A	Blattodea	Undetermined	No Amp	negative	negative	1
NC2	A	Hymenoptera	Undetermined	No Amp	negative	negative	1
NC2	B	Amphipoda	Undetermined	No Amp	negative	negative	1
NC2	B	Diptera	Undetermined	No Amp	negative	negative	1
NC2	B	Lepidoptera	Undetermined	No Amp	negative	negative	1
NC2	B	Blattodea	8.60307	No Amp	negative	negative	1
NC2	B	Hymenoptera	Undetermined	No Amp	negative	negative	1
NC3	A	Amphipoda	Undetermined	No Amp	negative	negative	1
NC3	A	Diptera	Undetermined	Inconclusive	negative	negative	1
NC3	A	Lepidoptera	Undetermined	No Amp	negative	negative	1
NC3	A	Blattodea	Undetermined	No Amp	negative	negative	1
NC3	A	Hymenoptera	26.0434	Amp	positive	negative	2
NC3	B	Amphipoda	Undetermined	No Amp	negative	negative	1
NC3	B	Diptera	Undetermined	No Amp	negative	negative	1
NC3	B	Lepidoptera	Undetermined	Inconclusive	negative	negative	1
NC3	B	Blattodea	Undetermined	No Amp	negative	negative	1
NC3	B	Hymenoptera	Undetermined	No Amp	negative	negative	1
NC4	A	Amphipoda	Undetermined	No Amp	negative	negative	1
NC4	A	Diptera	32.7226	No Amp	negative	negative	1
NC4	A	Lepidoptera	Undetermined	Inconclusive	negative	negative	1
NC4	A	Blattodea	17.9054	No Amp	negative	negative	1
NC4	A	Hymenoptera	Undetermined	Inconclusive	negative	negative	1
NC4	B	Amphipoda	Undetermined	No Amp	negative	negative	1
NC4	B	Diptera	Undetermined	No Amp	negative	negative	1
NC4	B	Lepidoptera	Undetermined	Inconclusive	negative	negative	1
NC4	B	Blattodea	Undetermined	No Amp	negative	negative	1
NC4	B	Hymenoptera	27.9503	Inconclusive	negative	negative	1
NC5	A	Amphipoda	Undetermined	No Amp	negative	negative	1
NC5	A	Diptera	Undetermined	No Amp	negative	negative	1
NC5	A	Lepidoptera	Undetermined	Inconclusive	negative	negative	1
NC5	A	Blattodea	8.79308	No Amp	negative	negative	1
NC5	A	Hymenoptera	Undetermined	Inconclusive	negative	negative	1
NC5	B	Amphipoda	Undetermined	No Amp	negative	negative	1
NC5	B	Diptera	Undetermined	No Amp	negative	negative	1
NC5	B	Lepidoptera	Undetermined	No Amp	negative	negative	1
NC5	B	Blattodea	25.2723	No Amp	negative	negative	1
NC5	B	Hymenoptera	25.0509	Amp	positive	negative	2
NC6	A	Amphipoda	Undetermined	No Amp	negative	negative	1
NC6	A	Diptera	Undetermined	No Amp	negative	negative	1
NC6	A	Lepidoptera	37.066	Amp	positive	negative	2
NC6	A	Blattodea	21.1491	No Amp	negative	negative	1
NC6	A	Hymenoptera	Undetermined	No Amp	negative	negative	1
NC6	B	Amphipoda	Undetermined	No Amp	negative	negative	1
NC6	B	Diptera	Undetermined	No Amp	negative	negative	1
NC6	B	Lepidoptera	Undetermined	No Amp	negative	negative	1
NC6	B	Blattodea	Undetermined	No Amp	negative	negative	1
NC6	B	Hymenoptera	Undetermined	No Amp	negative	negative	1
NC7	A	Amphipoda	Undetermined	No Amp	negative	negative	1
NC7	A	Diptera	Undetermined	No Amp	negative	negative	1
NC7	A	Lepidoptera	37.0594	Inconclusive	negative	negative	1
NC7	A	Blattodea	Undetermined	No Amp	negative	negative	1
NC7	A	Hymenoptera	Undetermined	Inconclusive	negative	negative	1
NC7	B	Amphipoda	Undetermined	No Amp	negative	negative	1
NC7	B	Diptera	Undetermined	No Amp	negative	negative	1
NC7	B	Lepidoptera	Undetermined	Inconclusive	negative	negative	1
NC7	B	Blattodea	Undetermined	No Amp	negative	negative	1
NC7	B	Hymenoptera	Undetermined	No Amp	negative	negative	1
NC8	A	Amphipoda	Undetermined	No Amp	negative	negative	1
NC8	A	Diptera	Undetermined	No Amp	negative	negative	1
NC8	A	Lepidoptera	Undetermined	No Amp	negative	negative	1
NC8	A	Blattodea	6.6678	Inconclusive	negative	negative	1
NC8	A	Hymenoptera	Undetermined	No Amp	negative	negative	1
NC8	B	Amphipoda	Undetermined	No Amp	negative	negative	1
NC8	B	Diptera	Undetermined	No Amp	negative	negative	1
NC8	B	Lepidoptera	Undetermined	Inconclusive	negative	negative	1
NC8	B	Blattodea	Undetermined	No Amp	negative	negative	1
NC8	B	Hymenoptera	20.31	Amp	positive	negative	2
NC9	A	Amphipoda	33.3575	Amp	positive	negative	2
NC9	A	Diptera	Undetermined	No Amp	negative	negative	1
NC9	A	Lepidoptera	31.6995	Amp	positive	negative	2
NC9	A	Blattodea	15.1646	No Amp	negative	negative	1
NC9	A	Hymenoptera	Undetermined	No Amp	negative	negative	1
NC9	B	Amphipoda	Undetermined	No Amp	negative	negative	1
NC9	B	Diptera	Undetermined	No Amp	negative	negative	1
NC9	B	Lepidoptera	Undetermined	Amp	negative	negative	1
NC9	B	Blattodea	28.1705	No Amp	negative	negative	1
NC9	B	Hymenoptera	Undetermined	No Amp	negative	negative	1
NC10	A	Amphipoda	Undetermined	No Amp	negative	negative	1
NC10	A	Diptera	Undetermined	No Amp	negative	negative	1
NC10	A	Lepidoptera	Undetermined	No Amp	negative	negative	1
NC10	A	Blattodea	Undetermined	No Amp	negative	negative	1
NC10	A	Hymenoptera	Undetermined	No Amp	negative	negative	1
NC10	B	Amphipoda	Undetermined	No Amp	negative	negative	1
NC10	B	Diptera	Undetermined	No Amp	negative	negative	1
NC10	B	Lepidoptera	Undetermined	No Amp	negative	negative	1
NC10	B	Blattodea	Undetermined	No Amp	negative	negative	1
NC10	B	Hymenoptera	39.9565	No Amp	negative	negative	1
NC11	A	Amphipoda	Undetermined	No Amp	negative	negative	1
NC11	A	Diptera	Undetermined	No Amp	negative	negative	1
NC11	A	Lepidoptera	Undetermined	No Amp	negative	negative	1
NC11	A	Blattodea	Undetermined	No Amp	negative	negative	1
NC11	A	Hymenoptera	Undetermined	No Amp	negative	negative	1
NC11	B	Amphipoda	Undetermined	No Amp	negative	negative	1
NC11	B	Diptera	Undetermined	No Amp	negative	negative	1
NC11	B	Lepidoptera	Undetermined	No Amp	negative	negative	1
NC11	B	Blattodea	Undetermined	No Amp	negative	negative	1
NC11	B	Hymenoptera	Undetermined	No Amp	negative	negative	1
NC12	A	Amphipoda	Undetermined	No Amp	negative	negative	1
NC12	A	Diptera	29.5211	Inconclusive	negative	negative	1
NC12	A	Lepidoptera	Undetermined	Inconclusive	negative	negative	1
NC12	A	Blattodea	Undetermined	No Amp	negative	negative	1
NC12	A	Hymenoptera	Undetermined	No Amp	negative	negative	1
NC12	B	Amphipoda	Undetermined	No Amp	negative	negative	1
NC12	B	Diptera	Undetermined	No Amp	negative	negative	1
NC12	B	Lepidoptera	Undetermined	No Amp	negative	negative	1
NC12	B	Blattodea	Undetermined	No Amp	negative	negative	1
NC12	B	Hymenoptera	17.4253	No Amp	negative	negative	1
