## Supporting information 5 for "Characterizing mitochondrial copy number variation and PCR amplification bias as sources of quantitative constraints in DNA metabarcoding"

### Sheet: Sheet1
sample	replicate	order	mtDNA copies	dilution factor	quality control [instrument]
1	A	Amphipoda	6899.42	1/100.00000	PASS
1	A	Blattodea	44513.4	1/100.00000	PASS
1	B	Amphipoda	4197.88	1/100.00000	PASS
1	B	Blattodea	35451.4	1/100.00000	PASS
2	A	Amphipoda	20428.7	1/100.00000	PASS
2	A	Blattodea	47130.8	1/100.00000	PASS
2	B	Amphipoda	16488.7	1/100.00000	PASS
2	B	Blattodea	41293.7	1/100.00000	PASS
3	A	Blattodea	3898.78	1/100.00000	PASS
3	A	Amphipoda	3968.78	1/100.00000	PASS
3	B	Blattodea	3512.37	1/100.00000	PASS
3	B	Amphipoda	3638.45	1/100.00000	PASS
4	A	Blattodea	7969.62	1/100.00000	PASS
4	A	Amphipoda	8924	1/100.00000	PASS
4	B	Blattodea	3704.15	1/100.00000	PASS
4	B	Amphipoda	3749.74	1/100.00000	PASS
5	A	Amphipoda	4004.24	1/100.00000	PASS
5	A	Diptera	126022	1/1000.00000	PASS
5	B	Amphipoda	2160.52	1/100.00000	PASS
5	B	Diptera	75955.2	1/1000.00000	PASS
6	A	Amphipoda	19616.4	1/100.00000	PASS
6	A	Diptera	128078	1/1000.00000	PASS
6	B	Amphipoda	13058.9	1/100.00000	PASS
6	B	Diptera	87762.9	1/1000.00000	PASS
7	A	Diptera	80272	1/1000.00000	PASS
7	A	Amphipoda	14340.3	1/100.00000	PASS
7	B	Diptera	62251.8	1/1000.00000	PASS
7	B	Amphipoda	8592.34	1/100.00000	PASS
8	A	Amphipoda	14679.2	1/100.00000	PASS
8	A	Diptera	32459.2	1/100.00000	PASS
8	B	Diptera	31112	1/100.00000	PASS
8	B	Amphipoda	11696.8	1/100.00000	PASS
9	A	Amphipoda	20594.7	1/100.00000	PASS
9	A	Lepidoptera	203989	1/1000.00000	PASS
9	B	Amphipoda	13703.1	1/100.00000	PASS
9	B	Lepidoptera	154963	1/1000.00000	PASS
10	A	Lepidoptera	169283	1/1000.00000	PASS
10	A	Amphipoda	36632.7	1/100.00000	PASS
10	B	Lepidoptera	129122	1/1000.00000	PASS
10	B	Amphipoda	27042.6	1/100.00000	PASS
11	A	Lepidoptera	165649	1/1000.00000	PASS
11	A	Amphipoda	29714.7	1/1000.00000	PASS
11	B	Amphipoda	21843.3	1/100.00000	PASS
11	B	Lepidoptera	98557	1/1000.00000	PASS
12	A	Amphipoda	56457.5	1/1000.00000	PASS
12	A	Lepidoptera	86047.1	1/1000.00000	PASS
12	B	Lepidoptera	57962.2	1/1000.00000	PASS
12	B	Amphipoda	38147.4	1/100.00000	PASS
13	A	Amphipoda	7970.2	1/100.00000	PASS
13	A	Hymenoptera	42867.6	1/100.00000	PASS
13	B	Amphipoda	6489.33	1/100.00000	PASS
13	B	Hymenoptera	32711.7	1/100.00000	PASS
14	A	Hymenoptera	1031.2	1/100.00000	PASS
14	A	Amphipoda	940.5	1/100.00000	PASS
14	B	Amphipoda	827.35	1/100.00000	PASS
14	B	Hymenoptera	919.1	1/100.00000	PASS
15	A	Hymenoptera	9342.64	1/100.00000	PASS
15	A	Amphipoda	5187.64	1/100.00000	PASS
15	B	Hymenoptera	7011.82	1/100.00000	PASS
15	B	Amphipoda	3749.92	1/100.00000	PASS
16	A	Amphipoda	8730.54	1/100.00000	PASS
16	A	Hymenoptera	2203.41	1/100.00000	PASS
16	B	Hymenoptera	2728.96	1/100.00000	PASS
16	B	Amphipoda	6370.98	1/100.00000	PASS
17	A	Blattodea	16744.6	1/100.00000	PASS
17	A	Diptera	189791	1/1000.00000	PASS
17	B	Diptera	130096	1/1000.00000	PASS
17	B	Blattodea	10568.4	1/100.00000	PASS
18	A	Blattodea	15146	1/100.00000	PASS
18	A	Diptera	92334.4	1/1000.00000	PASS
18	B	Diptera	68364.4	1/1000.00000	PASS
18	B	Blattodea	9174.32	1/1000.00000	PASS
19	A	Diptera	27024.5	1/100.00000	PASS
19	A	Blattodea	16990.3	1/100.00000	PASS
19	B	Diptera	23147.2	1/100.00000	PASS
19	B	Blattodea	10802.5	1/100.00000	PASS
21	A	Lepidoptera	258000	1/1000.00000	PASS
21	A	Blattodea	46466.6	1/100.00000	PASS
21	B	Lepidoptera	181943	1/1000.00000	PASS
21	B	Blattodea	39781.6	1/100.00000	PASS
22	A	Blattodea	92715.7	1/1000.00000	PASS
22	A	Lepidoptera	115078	1/1000.00000	PASS
22	B	Lepidoptera	71616.3	1/1000.00000	PASS
22	B	Blattodea	56638.9	1/1000.00000	PASS
23	A	Blattodea	57704.5	1/1000.00000	PASS
23	A	Lepidoptera	38968.2	1/100.00000	PASS
23	B	Blattodea	36990.6	1/100.00000	PASS
23	B	Lepidoptera	27222.2	1/100.00000	PASS
24	A	Blattodea	149583	1/1000.00000	PASS
24	A	Lepidoptera	67583.9	1/1000.00000	PASS
24	B	Lepidoptera	79624.6	1/100.00000	PASS
24	B	Blattodea	88867.2	1/1000.00000	PASS
25	A	Hymenoptera	25020.4	1/100.00000	PASS
25	A	Blattodea	15167.5	1/100.00000	PASS
25	B	Hymenoptera	23834.4	1/100.00000	PASS
25	B	Blattodea	10794.4	1/100.00000	PASS
27	A	Blattodea	24726.1	1/100.00000	PASS
27	A	Hymenoptera	15268	1/100.00000	PASS
27	B	Blattodea	18209.3	1/100.00000	PASS
27	B	Hymenoptera	11733.1	1/100.00000	PASS
28	A	Blattodea	21121.3	1/100.00000	PASS
28	A	Hymenoptera	5676.04	1/100.00000	PASS
28	B	Blattodea	15787.6	1/100.00000	PASS
28	B	Hymenoptera	4244.14	1/100.00000	PASS
29	A	Lepidoptera	212937	1/1000.00000	PASS
29	A	Diptera	132624	1/1000.00000	PASS
29	B	Diptera	96630.6	1/1000.00000	PASS
29	B	Lepidoptera	117537	1/1000.00000	PASS
30	A	Diptera	135153	1/1000.00000	PASS
30	A	Lepidoptera	40031.2	1/100.00000	PASS
30	B	Lepidoptera	39309.2	1/100.00000	PASS
30	B	Diptera	127167	1/1000.00000	PASS
31	A	Diptera	230937	1/1000.00000	PASS
31	A	Lepidoptera	72663.7	1/1000.00000	PASS
31	B	Diptera	312106	1/1000.00000	PASS
31	B	Lepidoptera	72336.7	1/1000.00000	PASS
32	A	Lepidoptera	94966.5	1/1000.00000	PASS
32	A	Diptera	292753	1/1000.00000	PASS
32	B	Diptera	230889	1/1000.00000	PASS
32	B	Lepidoptera	71605.6	1/1000.00000	PASS
33	A	Diptera	12255.1	1/100.00000	PASS
33	A	Hymenoptera	8835.76	1/100.00000	PASS
33	B	Diptera	13273.7	1/100.00000	PASS
33	B	Hymenoptera	9418.4	1/100.00000	PASS
34	A	Diptera	50671.8	1/100.00000	PASS
34	A	Hymenoptera	17863.4	1/100.00000	PASS
34	B	Diptera	48042.9	1/100.00000	PASS
34	B	Hymenoptera	16133	1/100.00000	PASS
35	A	Diptera	25133.5	1/1000.00000	PASS
35	A	Hymenoptera	6872.05	1/100.00000	PASS
35	B	Diptera	32168.1	1/100.00000	PASS
35	B	Hymenoptera	6873.35	1/100.00000	PASS
36	A	Diptera	23969.8	1/100.00000	PASS
36	A	Hymenoptera	2557.33	1/100.00000	PASS
36	B	Hymenoptera	2214.93	1/100.00000	PASS
36	B	Diptera	22587.6	1/100.00000	PASS
37	A	Hymenoptera	100542	1/1000.00000	PASS
37	A	Lepidoptera	54595.3	1/1000.00000	PASS
37	B	Hymenoptera	79123.1	1/1000.00000	PASS
37	B	Lepidoptera	44290.1	1/100.00000	PASS
38	A	Lepidoptera	26055.2	1/100.00000	PASS
38	A	Hymenoptera	51314.2	1/1000.00000	PASS
38	B	Hymenoptera	45414.9	1/100.00000	PASS
38	B	Lepidoptera	20585	1/100.00000	PASS
39	A	Lepidoptera	86783.3	1/1000.00000	PASS
39	A	Hymenoptera	26795.2	1/100.00000	PASS
39	B	Lepidoptera	105753	1/1000.00000	PASS
39	B	Hymenoptera	36839.2	1/100.00000	PASS
40	A	Lepidoptera	79727.9	1/1000.00000	PASS
40	A	Hymenoptera	14660.4	1/100.00000	PASS
40	B	Lepidoptera	62321.7	1/1000.00000	PASS
40	B	Hymenoptera	10064.2	1/100.00000	PASS
41	A	Amphipoda	2328.75	1/100.00000	PASS
41	A	Blattodea	65830.7	1/1000.00000	PASS
41	A	Diptera	181121	1/1000.00000	PASS
41	B	Blattodea	58606.7	1/100.00000	PASS
41	B	Diptera	122218	1/1000.00000	PASS
41	B	Amphipoda	2340.86	1/100.00000	PASS
42	A	Blattodea	48104.7	1/100.00000	PASS
42	A	Diptera	142201	1/1000.00000	PASS
42	A	Amphipoda	3315.81	1/100.00000	PASS
42	B	Blattodea	25167.9	1/100.00000	PASS
42	B	Amphipoda	2546.4	1/100.00000	PASS
42	B	Diptera	76430.8	1/1000.00000	PASS
43	A	Blattodea	10123.3	1/100.00000	PASS
43	A	Amphipoda	12831.7	1/100.00000	PASS
43	A	Diptera	48515.5	1/100.00000	PASS
43	B	Blattodea	7047.13	1/100.00000	PASS
43	B	Amphipoda	9710.22	1/100.00000	PASS
43	B	Diptera	41294.8	1/100.00000	PASS
44	A	Diptera	37153.7	1/100.00000	PASS
44	A	Blattodea	116830	1/1000.00000	PASS
44	A	Amphipoda	13345.5	1/100.00000	PASS
44	B	Blattodea	9231.87	1/100.00000	PASS
44	B	Diptera	26401.3	1/100.00000	PASS
44	B	Amphipoda	8864.27	1/100.00000	PASS
45	A	Diptera	34461	1/100.00000	PASS
45	A	Blattodea	19334.8	1/100.00000	PASS
45	A	Amphipoda	54791.8	1/1000.00000	PASS
45	B	Amphipoda	54890	1/100.00000	PASS
45	B	Blattodea	15393.8	1/100.00000	PASS
45	B	Diptera	32935.4	1/100.00000	PASS
46	A	Blattodea	69399.1	1/1000.00000	PASS
46	A	Lepidoptera	39666.4	1/100.00000	PASS
46	A	Amphipoda	11686.1	1/100.00000	PASS
46	B	Blattodea	48567.9	1/100.00000	PASS
46	B	Lepidoptera	30127.8	1/100.00000	PASS
46	B	Amphipoda	8498.23	1/100.00000	PASS
47	A	Amphipoda	32910.4	1/100.00000	PASS
47	A	Lepidoptera	142831	1/1000.00000	PASS
47	A	Blattodea	60714.7	1/1000.00000	PASS
47	B	Blattodea	44132.3	1/100.00000	PASS
47	B	Amphipoda	20396.8	1/100.00000	PASS
47	B	Lepidoptera	62786.3	1/1000.00000	PASS
48	A	Lepidoptera	132737	1/1000.00000	PASS
48	A	Blattodea	67626.7	1/1000.00000	PASS
48	A	Amphipoda	48195.3	1/100.00000	PASS
48	B	Blattodea	49392.2	1/100.00000	PASS
48	B	Amphipoda	33781.9	1/100.00000	PASS
48	B	Lepidoptera	76068.2	1/1000.00000	PASS
51	A	Hymenoptera	9945.68	1/100.00000	PASS
51	A	Blattodea	29049.1	1/100.00000	PASS
51	A	Amphipoda	1635.76	1/100.00000	PASS
51	B	Hymenoptera	9050.38	1/100.00000	PASS
51	B	Blattodea	21996.9	1/100.00000	PASS
51	B	Amphipoda	1167.3	1/100.00000	PASS
52	A	Amphipoda	3233.89	1/100.00000	PASS
52	A	Hymenoptera	8184.48	1/100.00000	PASS
52	A	Blattodea	15407	1/100.00000	PASS
52	B	Hymenoptera	6336.7	1/100.00000	PASS
52	B	Blattodea	12606	1/100.00000	PASS
52	B	Amphipoda	2146.46	1/100.00000	PASS
53	A	Amphipoda	4750.38	1/100.00000	PASS
53	A	Blattodea	14340.1	1/100.00000	PASS
53	A	Hymenoptera	3841.11	1/100.00000	PASS
53	B	Amphipoda	3578.15	1/100.00000	PASS
53	B	Blattodea	12212.3	1/100.00000	PASS
53	B	Hymenoptera	3511.34	1/100.00000	PASS
54	A	Blattodea	28816.2	1/100.00000	PASS
54	A	Hymenoptera	18074.8	1/100.00000	PASS
54	A	Amphipoda	53873.9	1/1000.00000	PASS
54	B	Blattodea	16156.4	1/100.00000	PASS
54	B	Hymenoptera	10122.8	1/100.00000	PASS
54	B	Amphipoda	27450.2	1/100.00000	PASS
55	A	Hymenoptera	7748.19	1/100.00000	PASS
55	A	Amphipoda	49861.6	1/1000.00000	PASS
55	A	Blattodea	7594.38	1/100.00000	PASS
55	B	Hymenoptera	5398.96	1/100.00000	PASS
55	B	Amphipoda	27170	1/100.00000	PASS
55	B	Blattodea	5069.1	1/100.00000	PASS
56	A	Amphipoda	14165.7	1/100.00000	PASS
56	A	Lepidoptera	213109	1/1000.00000	PASS
56	A	Diptera	153747	1/1000.00000	PASS
56	B	Amphipoda	8044.12	1/100.00000	PASS
56	B	Lepidoptera	118378	1/1000.00000	PASS
56	B	Diptera	105716	1/1000.00000	PASS
57	A	Diptera	207552	1/1000.00000	PASS
57	A	Amphipoda	27358	1/100.00000	PASS
57	A	Lepidoptera	107960	1/1000.00000	PASS
57	B	Lepidoptera	53870	1/1000.00000	PASS
57	B	Amphipoda	17226.8	1/100.00000	PASS
57	B	Diptera	120538	1/1000.00000	PASS
58	A	Lepidoptera	68877.9	1/1000.00000	PASS
58	A	Diptera	152160	1/1000.00000	PASS
58	A	Amphipoda	52940.4	1/1000.00000	PASS
58	B	Amphipoda	41465.9	1/100.00000	PASS
58	B	Diptera	89071.1	1/1000.00000	PASS
58	B	Lepidoptera	42462	1/100.00000	PASS
61	A	Amphipoda	1238.33	1/100.00000	PASS
61	A	Diptera	27683.3	1/100.00000	PASS
61	A	Hymenoptera	9320.49	1/100.00000	PASS
61	B	Hymenoptera	8567.97	1/100.00000	PASS
61	B	Diptera	29734.3	1/100.00000	PASS
61	B	Amphipoda	1463.39	1/100.00000	PASS
62	A	Diptera	3318.58	1/100.00000	PASS
62	A	Hymenoptera	1843.67	1/100.00000	PASS
62	A	Amphipoda	951.57	1/100.00000	PASS
62	B	Amphipoda	667.93	1/100.00000	PASS
62	B	Hymenoptera	1145.3	1/100.00000	PASS
62	B	Diptera	1987.08	1/100.00000	PASS
64	A	Hymenoptera	4531.95	1/100.00000	PASS
64	A	Diptera	18151.8	1/100.00000	PASS
64	A	Amphipoda	19172.3	1/100.00000	PASS
64	B	Diptera	12003.4	1/100.00000	PASS
64	B	Hymenoptera	2478.56	1/100.00000	PASS
64	B	Amphipoda	10429.6	1/100.00000	PASS
65	A	Amphipoda	31157.6	1/100.00000	PASS
65	A	Hymenoptera	4523.32	1/100.00000	PASS
65	A	Diptera	13837.5	1/100.00000	PASS
65	B	Hymenoptera	2901.16	1/100.00000	PASS
65	B	Amphipoda	20565.8	1/100.00000	PASS
65	B	Diptera	11333.1	1/100.00000	PASS
66	A	Lepidoptera	69231.1	1/1000.00000	PASS
66	A	Hymenoptera	60238.5	1/1000.00000	PASS
66	A	Amphipoda	4967.7	1/100.00000	PASS
66	B	Hymenoptera	29023.5	1/100.00000	PASS
66	B	Amphipoda	3635.4	1/100.00000	PASS
66	B	Lepidoptera	34618.9	1/100.00000	PASS
67	A	Amphipoda	26065.4	1/100.00000	PASS
67	A	Lepidoptera	119692	1/1000.00000	PASS
67	A	Hymenoptera	102124	1/1000.00000	PASS
67	B	Lepidoptera	100170	1/1000.00000	PASS
67	B	Hymenoptera	70697.4	1/1000.00000	PASS
67	B	Amphipoda	17767.9	1/100.00000	PASS
71	A	Blattodea	17454.2	1/100.00000	PASS
71	A	Diptera	86051.4	1/1000.00000	PASS
71	A	Lepidoptera	66684.9	1/1000.00000	PASS
71	B	Blattodea	13171.9	1/100.00000	PASS
71	B	Lepidoptera	51973.6	1/100.00000	PASS
71	B	Diptera	60726.7	1/1000.00000	PASS
72	A	Lepidoptera	34557.3	1/100.00000	PASS
72	A	Diptera	151740	1/1000.00000	PASS
72	A	Blattodea	77930.2	1/1000.00000	PASS
72	B	Diptera	98178.4	1/1000.00000	PASS
72	B	Lepidoptera	29021.9	1/100.00000	PASS
72	B	Blattodea	114953	1/1000.00000	PASS
73	A	Diptera	49105.9	1/1000.00000	PASS
73	A	Blattodea	49485.5	1/1000.00000	PASS
73	A	Lepidoptera	35390.7	1/100.00000	PASS
73	B	Blattodea	22480.3	1/100.00000	PASS
73	B	Lepidoptera	17915	1/100.00000	PASS
73	B	Diptera	30758.3	1/100.00000	PASS
74	A	Blattodea	60723.7	1/1000.00000	PASS
74	A	Diptera	22719.2	1/100.00000	PASS
74	A	Lepidoptera	23793.1	1/100.00000	PASS
74	B	Blattodea	61269.1	1/1000.00000	PASS
74	B	Diptera	19838	1/100.00000	PASS
74	B	Lepidoptera	22219.8	1/100.00000	PASS
75	A	Diptera	15063.1	1/100.00000	PASS
75	A	Blattodea	306533	1/1000.00000	PASS
75	A	Lepidoptera	54353	1/1000.00000	PASS
75	B	Blattodea	130822	1/1000.00000	PASS
75	B	Diptera	11099.5	1/100.00000	PASS
75	B	Lepidoptera	42158.8	1/100.00000	PASS
76	A	Hymenoptera	13871	1/100.00000	PASS
76	A	Diptera	62786.3	1/1000.00000	PASS
76	A	Blattodea	5416.96	1/100.00000	PASS
76	B	Blattodea	4233.04	1/100.00000	PASS
76	B	Diptera	41776.7	1/100.00000	PASS
76	B	Hymenoptera	10980	1/100.00000	PASS
77	A	Hymenoptera	10935.4	1/100.00000	PASS
77	A	Blattodea	13820.9	1/100.00000	PASS
77	A	Diptera	25088.5	1/100.00000	PASS
77	B	Diptera	20349.2	1/100.00000	PASS
77	B	Hymenoptera	7793.41	1/100.00000	PASS
77	B	Blattodea	10917.4	1/100.00000	PASS
78	A	Hymenoptera	7655.17	1/100.00000	PASS
78	A	Diptera	15362.9	1/100.00000	PASS
78	A	Blattodea	10786.3	1/100.00000	PASS
78	B	Diptera	14044.1	1/100.00000	PASS
78	B	Blattodea	8777.93	1/100.00000	PASS
78	B	Hymenoptera	6876.82	1/100.00000	PASS
79	A	Diptera	53113.8	1/1000.00000	PASS
79	A	Hymenoptera	6164.04	1/100.00000	PASS
79	A	Blattodea	26444.8	1/100.00000	PASS
79	B	Hymenoptera	4312.81	1/100.00000	PASS
79	B	Diptera	38234.4	1/100.00000	PASS
79	B	Blattodea	15653.5	1/100.00000	PASS
80	A	Blattodea	24195.6	1/100.00000	PASS
80	A	Hymenoptera	1009.82	1/100.00000	PASS
80	A	Diptera	4404.74	1/100.00000	PASS
80	B	Hymenoptera	520.59	1/100.00000	PASS
80	B	Blattodea	11365.3	1/100.00000	PASS
80	B	Diptera	2535.22	1/100.00000	PASS
81	A	Blattodea	5078.41	1/100.00000	PASS
81	A	Lepidoptera	36421.4	1/100.00000	PASS
81	A	Hymenoptera	24753.1	1/100.00000	PASS
81	B	Lepidoptera	21297	1/100.00000	PASS
81	B	Blattodea	3084.27	1/100.00000	PASS
81	B	Hymenoptera	14064.6	1/100.00000	PASS
82	A	Blattodea	18149	1/100.00000	PASS
82	A	Hymenoptera	15875.1	1/100.00000	PASS
82	A	Lepidoptera	33086.9	1/100.00000	PASS
82	B	Hymenoptera	9270.64	1/100.00000	PASS
82	B	Blattodea	11398	1/100.00000	PASS
82	B	Lepidoptera	19901	1/100.00000	PASS
84	A	Blattodea	70824.4	1/1000.00000	PASS
84	A	Lepidoptera	23772.9	1/100.00000	PASS
84	A	Hymenoptera	16242.3	1/100.00000	PASS
84	B	Lepidoptera	14679.6	1/100.00000	PASS
84	B	Blattodea	47939.4	1/100.00000	PASS
84	B	Hymenoptera	11508.4	1/100.00000	PASS
85	A	Lepidoptera	12924.8	1/100.00000	PASS
85	A	Blattodea	129665	1/1000.00000	PASS
85	A	Hymenoptera	8274.66	1/100.00000	PASS
85	B	Lepidoptera	9369.92	1/100.00000	PASS
85	B	Blattodea	100963	1/100.00000	PASS
85	B	Hymenoptera	5283.78	1/100.00000	PASS
86	A	Diptera	17881.2	1/100.00000	PASS
86	A	Hymenoptera	27309.8	1/100.00000	PASS
86	A	Lepidoptera	69097.2	1/1000.00000	PASS
86	B	Lepidoptera	42308.1	1/100.00000	PASS
86	B	Diptera	12171.7	1/100.00000	PASS
86	B	Hymenoptera	18593.6	1/100.00000	PASS
87	A	Diptera	69717.9	1/1000.00000	PASS
87	A	Hymenoptera	36673.1	1/100.00000	PASS
87	A	Lepidoptera	14760.4	1/100.00000	PASS
87	B	Diptera	54514	1/100.00000	PASS
87	B	Hymenoptera	25242.8	1/100.00000	PASS
87	B	Lepidoptera	11862.1	1/100.00000	PASS
90	A	Hymenoptera	18428.3	1/100.00000	PASS
90	A	Lepidoptera	31839.7	1/100.00000	PASS
90	A	Diptera	207559	1/1000.00000	PASS
90	B	Hymenoptera	13570.5	1/100.00000	PASS
90	B	Diptera	131779	1/1000.00000	PASS
90	B	Lepidoptera	26428.7	1/100.00000	PASS
91	A	Diptera	28845.6	1/100.00000	PASS
91	A	Lepidoptera	31969.2	1/100.00000	PASS
91	A	Amphipoda	5537.88	1/100.00000	PASS
91	A	Blattodea	24322.3	1/100.00000	PASS
91	B	Amphipoda	2169.82	1/100.00000	PASS
91	B	Lepidoptera	11440	1/100.00000	PASS
91	B	Blattodea	9968.2	1/100.00000	PASS
91	B	Diptera	11865.1	1/100.00000	PASS
94	A	Diptera	34515.7	1/100.00000	PASS
94	A	Amphipoda	6861.76	1/100.00000	PASS
94	A	Lepidoptera	11532.4	1/100.00000	PASS
94	A	Hymenoptera	10783.6	1/100.00000	PASS
94	B	Diptera	27400.3	1/100.00000	PASS
94	B	Lepidoptera	7079.21	1/100.00000	PASS
94	B	Amphipoda	4464.11	1/100.00000	PASS
94	B	Hymenoptera	7571.02	1/100.00000	PASS
95	A	Hymenoptera	16957.1	1/100.00000	PASS
95	A	Diptera	40878.1	1/100.00000	PASS
95	A	Lepidoptera	37125.7	1/100.00000	PASS
95	A	Blattodea	21810	1/100.00000	PASS
95	B	Lepidoptera	25105	1/100.00000	PASS
95	B	Diptera	29852.4	1/100.00000	PASS
95	B	Hymenoptera	9181.12	1/100.00000	PASS
95	B	Blattodea	15092.9	1/100.00000	PASS
96	A	Diptera	21716.5	1/100.00000	PASS
96	A	Amphipoda	4289.77	1/100.00000	PASS
96	A	Lepidoptera	19353.9	1/100.00000	PASS
96	A	Blattodea	14198.9	1/100.00000	PASS
96	A	Hymenoptera	13994.6	1/100.00000	PASS
96	B	Diptera	11210.3	1/100.00000	PASS
96	B	Amphipoda	2192.86	1/100.00000	PASS
96	B	Lepidoptera	11496.5	1/100.00000	PASS
96	B	Blattodea	6360.57	1/100.00000	PASS
96	B	Hymenoptera	5826.69	1/100.00000	PASS
