## Supporting information 11 for "Characterizing mitochondrial copy number variation and PCR amplification bias as sources of quantitative constraints in DNA metabarcoding"

### Sheet: Biomass vs Copies
Order	n	over (n)	over (%)	conc. (n)	conc. (%)	under (n)	under (%)
Amphipoda	41	0	0	9	22	32	78
Blattodea	44	9	20.5	27	61.4	8	18.2
Diptera	44	25	56.8	19	43.2	0	0
Hymenoptera	41	3	7.3	25	61	13	31.7
Lepidoptera	40	9	22.5	27	67.5	4	10

### Sheet: Copies vs Reads
Order	fwh2 n	fwh2 over (n)	fwh2 over (%)	fwh2 conc. (n)	fwh2 conc. (%)	fwh2 under (n)	fwh2 under (%)	BF3 n	BF3 over (n)	BF3 over (%)	BF3 conc. (n)	BF3 conc. (%)	BF3 under (n)	BF3 under (%)
Amphipoda	40	0	0	0	0	40	100	41	7	17.1	33	80.5	1	2.4
Blattodea	44	16	36.4	28	63.6	0	0	44	3	6.8	39	88.6	2	4.5
Diptera	44	6	13.6	36	81.8	2	4.5	44	5	11.4	39	88.6	0	0
Hymenoptera	41	3	7.3	1	2.4	37	90.2	41	0	0	0	0	41	100
Lepidoptera	40	11	27.5	29	72.5	0	0	40	6	15	33	82.5	1	2.5

### Sheet: Biomass vs Reads
Order	fwh2 n	fwh2 over (n)	fwh2 over (%)	fwh2 conc. (n)	fwh2 conc. (%)	fwh2 under (n)	fwh2 under (%)	BF3 n	BF3 over (n)	BF3 over (%)	BF3 conc. (n)	BF3 conc. (%)	BF3 under (n)	BF3 under (%)
Amphipoda	40	0	0	0	0	40	100	41	3	7.3	11	26.8	27	65.9
Blattodea	44	14	31.8	28	63.6	2	4.5	44	9	20.5	27	61.4	8	18.2
Diptera	44	25	56.8	18	40.9	1	2.3	44	32	72.7	12	27.3	0	0
Hymenoptera	41	3	7.3	2	4.9	36	87.8	41	0	0	0	0	41	100
Lepidoptera	40	21	52.5	15	37.5	4	10	40	18	45	16	40	6	15
